# Early gonadotoxic effects of cyclophosphamide on the prepubertal testis and the feasibility of reducing toxicity through combined antioxidant therapy

**DOI:** 10.1101/2025.03.18.643799

**Authors:** Amirhesam Eskafinoghani, Arturo Reyes Palomares, Xia Hao, Roudabeh Mohammadi, Arian Lundberg, Kenny A. Rodriguez-Walberg

**Affiliations:** Department of Oncology-Pathology, Karolinska Institute, Stockholm, Sweden; Laboratory of Translational Fertility Preservation, Karolinska Institute, Stockholm, Sweden; Departamento de especialidades Quirúrgicas, Bioquímica e Inmunología, Facultad de Medicina, Universidad de Málaga, Malaga, Spain; Department of Protein Science, SciLifeLab, KTH Royal Institute of Technology, Stockholm, Sweden; Department of Reproductive Medicine, Division of Gynecology and Reproduction, Karolinska University Hospital, Stockholm, Sweden

## Abstract

**One Sentence Summary:** Early gonadotoxic effects of cyclophosphamide (CPA) on prepubertal testes were identified, with molecular damage detectable within 16 hours and histological changes by 32 hours, while antioxidant co-treatment showed potential for protection. CPA induces early molecular damage in prepubertal testes, with protective antioxidant effects observed within the first 16 hours, highlighting the potential for mitigating testicular toxicity without compromising anticancer efficacy. This study demonstrates that CPA-induced testicular toxicity in prepubertal mice occurs early at the transcriptional level, with antioxidants showing protective effects, underscoring the need for further research on safe and effective protective strategies.

At high doses, alkylating drugs’ toxicity leads to testicular atrophy and spermatogonial stem cells depletion, rendering survivors of childhood cancers infertile, as a recognized late effect. We used in-vivo experimental models to identify early gonadotoxic effects induced by cyclophosphamide (CPA) on prepubertal testes and to investigate if a treatment with antioxidants could reduce that toxicity. Effects were estimated by histological evaluation and whole-transcriptome RNA-sequencing (RNA-seq) of sacrificed animals at 8 hours intervals. Sixty pre-pubertal mice were randomly assigned to 1) intraperitoneal treatment with 100 mg/Kg CPA; 2) CPA in addition to antioxidants (AO) L-Carnitine (LC 50mg/kg) and N-acetyl cysteine (NAC 50); 3) AO alone; 4) control receiving saline solution (Ctrl) (N=15 for each group). Three additional animals were used for baseline assessments. On histology, changes were evident at 32 hours post-treatment. However, RNA-seq analyses revealed that the molecular impact of CPA occurred early within the first 16 hours of exposure to the drug, and that protective effects of AO in combined CPA therapy (CPA+AO) could be achieved during that period. This study demonstrates side effects of CPA on testicular tissue in the first 48 hours on transcriptional scale. Our findings indicate that early administration of AO can mitigate CPA-induced testicular damage in-vivo and suggest that protective treatments against prepubertal testis damage could be developed. However, such protective treatment should not interfere with the desired cytotoxic effects on the malignancies, thus further research is needed to evaluate the timing and how safe administration of the protectant could be achieved for medical treatment.
