## Supplemental Table 1 for "Early gonadotoxic effects of cyclophosphamide on the prepubertal testis and the feasibility of reducing toxicity through combined antioxidant therapy"

### Sheet: Sheet 1
Genes	Groups	gene_id	gene_chr	gene_start	gene_end	gene_strand	gene_length	gene_biotype	gene_description	tf_family
Add1	Hallmark Apoptosis	ENSMUSG00000029106	5	34731008	34789652	+	8561	protein_coding	adducin 1 (alpha) [Source:MGI Symbol;Acc:MGI:87918]	-
Aifm3	Hallmark Apoptosis	ENSMUSG00000022763	16	17307475	17325349	+	4688	protein_coding	apoptosis-inducing factor, mitochondrion-associated 3 [Source:MGI Symbol;Acc:MGI:1919418]	-
Ank	Hallmark Apoptosis	ENSMUSG00000022265	15	27466763	27594995	+	3610	protein_coding	progressive ankylosis [Source:MGI Symbol;Acc:MGI:3045421]	-
Anxa1	Hallmark Apoptosis	ENSMUSG00000024659	19	20350792	20368308	-	2911	protein_coding	annexin A1 [Source:MGI Symbol;Acc:MGI:96819]	-
App	Hallmark Apoptosis	ENSMUSG00000022892	16	84746573	84970654	-	12996	protein_coding	amyloid beta (A4) precursor protein [Source:MGI Symbol;Acc:MGI:88059]	-
Atf3	Hallmark Apoptosis	ENSMUSG00000026628	1	190902493	190950236	-	2154	protein_coding	activating transcription factor 3 [Source:MGI Symbol;Acc:MGI:109384]	TF_bZIP
Avpr1a	Hallmark Apoptosis	ENSMUSG00000020123	10	122284404	122289357	+	2670	protein_coding	arginine vasopressin receptor 1A [Source:MGI Symbol;Acc:MGI:1859216]	-
Bax	Hallmark Apoptosis	ENSMUSG00000003873	7	45111121	45116322	-	1576	protein_coding	BCL2-associated X protein [Source:MGI Symbol;Acc:MGI:99702]	-
Bcap31	Hallmark Apoptosis	ENSMUSG00000002015	X	72729784	72759781	-	1219	protein_coding	B cell receptor associated protein 31 [Source:MGI Symbol;Acc:MGI:1350933]	-
Bcl10	Hallmark Apoptosis	ENSMUSG00000028191	3	145628559	145640111	+	4564	protein_coding	B cell leukemia/lymphoma 10 [Source:MGI Symbol;Acc:MGI:1337994]	-
Bcl2l1	Hallmark Apoptosis	ENSMUSG00000007659	2	152622588	152673648	-	4586	protein_coding	BCL2-like 1 [Source:MGI Symbol;Acc:MGI:88139]	-
Bcl2l10	Hallmark Apoptosis	ENSMUSG00000032191	9	75255040	75258931	+	1237	protein_coding	Bcl2-like 10 [Source:MGI Symbol;Acc:MGI:1330841]	-
Bcl2l11	Hallmark Apoptosis	ENSMUSG00000027381	2	127967958	128004467	+	8029	protein_coding	BCL2-like 11 (apoptosis facilitator) [Source:MGI Symbol;Acc:MGI:1197519]	-
Bcl2l2	Hallmark Apoptosis	ENSMUSG00000089682	14	55120834	55125691	+	4462	protein_coding	BCL2-like 2 [Source:MGI Symbol;Acc:MGI:108052]	-
Bgn	Hallmark Apoptosis	ENSMUSG00000031375	X	72527208	72539539	+	6099	protein_coding	biglycan [Source:MGI Symbol;Acc:MGI:88158]	-
Bid	Hallmark Apoptosis	ENSMUSG00000004446	6	120868891	120893814	-	3550	protein_coding	BH3 interacting domain death agonist [Source:MGI Symbol;Acc:MGI:108093]	-
Bik	Hallmark Apoptosis	ENSMUSG00000016758	15	83411063	83428835	+	1591	protein_coding	BCL2-interacting killer [Source:MGI Symbol;Acc:MGI:1206591]	-
Birc3	Hallmark Apoptosis	ENSMUSG00000032000	9	7848700	7873187	-	5009	protein_coding	baculoviral IAP repeat-containing 3 [Source:MGI Symbol;Acc:MGI:1197007]	-
Bmf	Hallmark Apoptosis	ENSMUSG00000040093	2	118359238	118380168	-	5253	protein_coding	BCL2 modifying factor [Source:MGI Symbol;Acc:MGI:2176433]	-
Bmp2	Hallmark Apoptosis	ENSMUSG00000027358	2	133394079	133404805	+	3555	protein_coding	bone morphogenetic protein 2 [Source:MGI Symbol;Acc:MGI:88177]	-
Bnip3l	Hallmark Apoptosis	ENSMUSG00000022051	14	67222688	67246326	-	3859	protein_coding	BCL2/adenovirus E1B interacting protein 3-like [Source:MGI Symbol;Acc:MGI:1332659]	-
Brca1	Hallmark Apoptosis	ENSMUSG00000017146	11	101379590	101442781	-	8533	protein_coding	breast cancer 1, early onset [Source:MGI Symbol;Acc:MGI:104537]	-
Btg2	Hallmark Apoptosis	ENSMUSG00000020423	1	134002908	134006858	-	2743	protein_coding	BTG anti-proliferation factor 2 [Source:MGI Symbol;Acc:MGI:108384]	-
Btg3	Hallmark Apoptosis	ENSMUSG00000022863	16	78129525	78174080	-	4014	protein_coding	BTG anti-proliferation factor 3 [Source:MGI Symbol;Acc:MGI:109532]	-
Casp1	Hallmark Apoptosis	ENSMUSG00000025888	9	5298508	5307290	+	3136	protein_coding	caspase 1 [Source:MGI Symbol;Acc:MGI:96544]	-
Casp2	Hallmark Apoptosis	ENSMUSG00000029863	6	42241919	42259442	+	7057	protein_coding	caspase 2 [Source:MGI Symbol;Acc:MGI:97295]	-
Casp3	Hallmark Apoptosis	ENSMUSG00000031628	8	47070326	47092724	+	3357	protein_coding	caspase 3 [Source:MGI Symbol;Acc:MGI:107739]	-
Casp4	Hallmark Apoptosis	ENSMUSG00000033538	9	5308828	5336783	+	3710	protein_coding	caspase 4, apoptosis-related cysteine peptidase [Source:MGI Symbol;Acc:MGI:107700]	-
Casp6	Hallmark Apoptosis	ENSMUSG00000027997	3	129695074	129707752	+	5584	protein_coding	caspase 6 [Source:MGI Symbol;Acc:MGI:1312921]	-
Casp7	Hallmark Apoptosis	ENSMUSG00000025076	19	56385561	56430776	+	4403	protein_coding	caspase 7 [Source:MGI Symbol;Acc:MGI:109383]	-
Casp8	Hallmark Apoptosis	ENSMUSG00000026029	1	58834533	58886662	+	2893	protein_coding	caspase 8 [Source:MGI Symbol;Acc:MGI:1261423]	-
Casp9	Hallmark Apoptosis	ENSMUSG00000028914	4	141520923	141543287	+	5197	protein_coding	caspase 9 [Source:MGI Symbol;Acc:MGI:1277950]	-
Cav1	Hallmark Apoptosis	ENSMUSG00000007655	6	17306334	17341451	+	3444	protein_coding	caveolin 1, caveolae protein [Source:MGI Symbol;Acc:MGI:102709]	-
Ccna1	Hallmark Apoptosis	ENSMUSG00000027793	3	54952890	54962922	-	1835	protein_coding	cyclin A1 [Source:MGI Symbol;Acc:MGI:108042]	-
Ccnd1	Hallmark Apoptosis	ENSMUSG00000070348	7	144483668	144493662	-	4709	protein_coding	cyclin D1 [Source:MGI Symbol;Acc:MGI:88313]	-
Ccnd2	Hallmark Apoptosis	ENSMUSG00000000184	6	127102125	127129156	-	9409	protein_coding	cyclin D2 [Source:MGI Symbol;Acc:MGI:88314]	-
Cd14	Hallmark Apoptosis	ENSMUSG00000051439	18	36858120	36859851	-	1732	protein_coding	CD14 antigen [Source:MGI Symbol;Acc:MGI:88318]	-
Cd2	Hallmark Apoptosis	ENSMUSG00000027863	3	101183215	101195255	-	1741	protein_coding	CD2 antigen [Source:MGI Symbol;Acc:MGI:88320]	-
Cd38	Hallmark Apoptosis	ENSMUSG00000029084	5	44025895	44069717	+	3890	protein_coding	CD38 antigen [Source:MGI Symbol;Acc:MGI:107474]	-
Cd44	Hallmark Apoptosis	ENSMUSG00000005087	2	102641486	102732010	-	6776	protein_coding	CD44 antigen [Source:MGI Symbol;Acc:MGI:88338]	-
Cd69	Hallmark Apoptosis	ENSMUSG00000030156	6	129244288	129252399	-	6509	protein_coding	CD69 antigen [Source:MGI Symbol;Acc:MGI:88343]	-
Cdc25b	Hallmark Apoptosis	ENSMUSG00000027330	2	131028869	131040417	+	3728	protein_coding	cell division cycle 25B [Source:MGI Symbol;Acc:MGI:99701]	-
Cdk2	Hallmark Apoptosis	ENSMUSG00000025358	10	128533808	128540900	-	6219	protein_coding	cyclin-dependent kinase 2 [Source:MGI Symbol;Acc:MGI:104772]	-
Cdkn1a	Hallmark Apoptosis	ENSMUSG00000023067	17	29309950	29319701	+	3553	protein_coding	cyclin-dependent kinase inhibitor 1A (P21) [Source:MGI Symbol;Acc:MGI:104556]	-
Cdkn1b	Hallmark Apoptosis	ENSMUSG00000003031	6	134897364	134902476	+	4552	protein_coding	cyclin-dependent kinase inhibitor 1B [Source:MGI Symbol;Acc:MGI:104565]	-
Cflar	Hallmark Apoptosis	ENSMUSG00000026031	1	58750667	58798043	+	12669	protein_coding	CASP8 and FADD-like apoptosis regulator [Source:MGI Symbol;Acc:MGI:1336166]	-
Clu	Hallmark Apoptosis	ENSMUSG00000022037	14	66205932	66218996	+	3437	protein_coding	clusterin [Source:MGI Symbol;Acc:MGI:88423]	-
Crebbp	Hallmark Apoptosis	ENSMUSG00000022521	16	3899192	4031861	-	13540	protein_coding	CREB binding protein [Source:MGI Symbol;Acc:MGI:1098280]	-
Cth	Hallmark Apoptosis	ENSMUSG00000028179	3	157599885	157630714	-	2791	protein_coding	cystathionase (cystathionine gamma-lyase) [Source:MGI Symbol;Acc:MGI:1339968]	-
Ctnnb1	Hallmark Apoptosis	ENSMUSG00000006932	9	120758282	120789573	+	5192	protein_coding	catenin (cadherin associated protein), beta 1 [Source:MGI Symbol;Acc:MGI:88276]	-
Cyld	Hallmark Apoptosis	ENSMUSG00000036712	8	89423656	89478573	+	12576	protein_coding	CYLD lysine 63 deubiquitinase [Source:MGI Symbol;Acc:MGI:1921506]	-
Dap	Hallmark Apoptosis	ENSMUSG00000039168	15	31224460	31274487	+	1925	protein_coding	death-associated protein [Source:MGI Symbol;Acc:MGI:1918190]	-
Dap3	Hallmark Apoptosis	ENSMUSG00000068921	3	88828110	88858488	-	6483	protein_coding	death associated protein 3 [Source:MGI Symbol;Acc:MGI:1929538]	-
Dcn	Hallmark Apoptosis	ENSMUSG00000019929	10	97315471	97354005	+	5838	protein_coding	decorin [Source:MGI Symbol;Acc:MGI:94872]	-
Ddit3	Hallmark Apoptosis	ENSMUSG00000116429	10	127126698	127129622	+	105	protein_coding	DNA-damage inducible transcript 3 [Source:MGI Symbol;Acc:MGI:109247]	-
Ddit3	Hallmark Apoptosis	ENSMUSG00000025408	10	127126643	127132157	+	1713	protein_coding	DNA-damage inducible transcript 3 [Source:MGI Symbol;Acc:MGI:109247]	TF_bZIP
Dffa	Hallmark Apoptosis	ENSMUSG00000028974	4	149188603	149205104	+	3540	protein_coding	DNA fragmentation factor, alpha subunit [Source:MGI Symbol;Acc:MGI:1196227]	-
Diablo	Hallmark Apoptosis	ENSMUSG00000029433	5	123647828	123662239	-	6166	protein_coding	diablo, IAP-binding mitochondrial protein [Source:MGI Symbol;Acc:MGI:1913843]	-
Dnaja1	Hallmark Apoptosis	ENSMUSG00000028410	4	40722150	40737149	+	8629	protein_coding	DnaJ heat shock protein family (Hsp40) member A1 [Source:MGI Symbol;Acc:MGI:1270129]	-
Dnajc3	Hallmark Apoptosis	ENSMUSG00000022136	14	119175388	119219109	+	5141	protein_coding	DnaJ heat shock protein family (Hsp40) member C3 [Source:MGI Symbol;Acc:MGI:107373]	-
Dnm1l	Hallmark Apoptosis	ENSMUSG00000022789	16	16130094	16176823	-	5203	protein_coding	dynamin 1-like [Source:MGI Symbol;Acc:MGI:1921256]	-
Dpyd	Hallmark Apoptosis	ENSMUSG00000033308	3	118355778	119226573	+	8884	protein_coding	dihydropyrimidine dehydrogenase [Source:MGI Symbol;Acc:MGI:2139667]	-
Ebp	Hallmark Apoptosis	ENSMUSG00000031168	X	8051568	8059751	-	2310	protein_coding	phenylalkylamine Ca2+ antagonist (emopamil) binding protein [Source:MGI Symbol;Acc:MGI:107822]	-
Egr3	Hallmark Apoptosis	ENSMUSG00000033730	14	70314652	70320063	+	4406	protein_coding	early growth response 3 [Source:MGI Symbol;Acc:MGI:1306780]	zf-C2H2
Emp1	Hallmark Apoptosis	ENSMUSG00000030208	6	135339543	135360171	+	5935	protein_coding	epithelial membrane protein 1 [Source:MGI Symbol;Acc:MGI:107941]	-
Eno2	Hallmark Apoptosis	ENSMUSG00000004267	6	124737016	124746636	-	4705	protein_coding	enolase 2, gamma neuronal [Source:MGI Symbol;Acc:MGI:95394]	-
Erbb2	Hallmark Apoptosis	ENSMUSG00000062312	11	98303296	98328542	+	5210	protein_coding	erb-b2 receptor tyrosine kinase 2 [Source:MGI Symbol;Acc:MGI:95410]	-
Erbb3	Hallmark Apoptosis	ENSMUSG00000018166	10	128403392	128425521	-	6016	protein_coding	erb-b2 receptor tyrosine kinase 3 [Source:MGI Symbol;Acc:MGI:95411]	-
Ereg	Hallmark Apoptosis	ENSMUSG00000029377	5	91222481	91241505	+	4128	protein_coding	epiregulin [Source:MGI Symbol;Acc:MGI:107508]	-
Etf1	Hallmark Apoptosis	ENSMUSG00000024360	18	35035838	35065060	-	3709	protein_coding	eukaryotic translation termination factor 1 [Source:MGI Symbol;Acc:MGI:2385071]	-
F2	Hallmark Apoptosis	ENSMUSG00000027249	2	91455665	91466759	-	4594	protein_coding	coagulation factor II [Source:MGI Symbol;Acc:MGI:88380]	-
F2r	Hallmark Apoptosis	ENSMUSG00000048376	13	95738311	95754995	-	3336	protein_coding	coagulation factor II (thrombin) receptor [Source:MGI Symbol;Acc:MGI:101802]	-
Fas	Hallmark Apoptosis	ENSMUSG00000024778	19	34268066	34305172	+	2062	protein_coding	Fas (TNF receptor superfamily member 6) [Source:MGI Symbol;Acc:MGI:95484]	-
Fasl	Hallmark Apoptosis	ENSMUSG00000000817	1	161608258	161616064	-	1937	protein_coding	Fas ligand (TNF superfamily, member 6) [Source:MGI Symbol;Acc:MGI:99255]	-
Fdxr	Hallmark Apoptosis	ENSMUSG00000018861	11	115158850	115167876	-	2806	protein_coding	ferredoxin reductase [Source:MGI Symbol;Acc:MGI:104724]	-
Fez1	Hallmark Apoptosis	ENSMUSG00000032118	9	36733160	36790220	+	4104	protein_coding	fasciculation and elongation protein zeta 1 (zygin I) [Source:MGI Symbol;Acc:MGI:2670976]	-
Gadd45a	Hallmark Apoptosis	ENSMUSG00000036390	6	67012080	67014441	-	1764	protein_coding	growth arrest and DNA-damage-inducible 45 alpha [Source:MGI Symbol;Acc:MGI:107799]	-
Gadd45b	Hallmark Apoptosis	ENSMUSG00000015312	10	80765907	80768038	+	1589	protein_coding	growth arrest and DNA-damage-inducible 45 beta [Source:MGI Symbol;Acc:MGI:107776]	-
Gch1	Hallmark Apoptosis	ENSMUSG00000037580	14	47391352	47426870	-	6251	protein_coding	GTP cyclohydrolase 1 [Source:MGI Symbol;Acc:MGI:95675]	-
Gna15	Hallmark Apoptosis	ENSMUSG00000034792	10	81338140	81360059	-	2135	protein_coding	guanine nucleotide binding protein, alpha 15 [Source:MGI Symbol;Acc:MGI:95770]	-
Gpx1	Hallmark Apoptosis	ENSMUSG00000063856	9	108216102	108217542	+	1441	protein_coding	glutathione peroxidase 1 [Source:MGI Symbol;Acc:MGI:104887]	-
Gpx3	Hallmark Apoptosis	ENSMUSG00000018339	11	54793279	54801203	+	1813	protein_coding	glutathione peroxidase 3 [Source:MGI Symbol;Acc:MGI:105102]	-
Gpx4	Hallmark Apoptosis	ENSMUSG00000075706	10	79883000	79892273	+	1724	protein_coding	glutathione peroxidase 4 [Source:MGI Symbol;Acc:MGI:104767]	-
Gsn	Hallmark Apoptosis	ENSMUSG00000026879	2	35146392	35197904	+	3157	protein_coding	gelsolin [Source:MGI Symbol;Acc:MGI:95851]	-
Gsr	Hallmark Apoptosis	ENSMUSG00000031584	8	34142551	34188191	+	2754	protein_coding	glutathione reductase [Source:MGI Symbol;Acc:MGI:95804]	-
Gstm2	Hallmark Apoptosis	ENSMUSG00000040562	3	107889018	107893769	-	1679	protein_coding	glutathione S-transferase, mu 2 [Source:MGI Symbol;Acc:MGI:95861]	-
Gucy2e	Hallmark Apoptosis	ENSMUSG00000020890	11	69108943	69127862	-	9197	protein_coding	guanylate cyclase 2e [Source:MGI Symbol;Acc:MGI:105123]	-
H1f0	Hallmark Apoptosis	ENSMUSG00000096210	15	78912650	78914704	+	2055	protein_coding	H1.0 linker histone [Source:MGI Symbol;Acc:MGI:95893]	-
Hgf	Hallmark Apoptosis	ENSMUSG00000028864	5	16758493	16825150	+	7186	protein_coding	hepatocyte growth factor [Source:MGI Symbol;Acc:MGI:96079]	-
Hmgb2	Hallmark Apoptosis	ENSMUSG00000054717	8	57964941	57969033	+	3003	protein_coding	high mobility group box 2 [Source:MGI Symbol;Acc:MGI:96157]	HMG
Hmox1	Hallmark Apoptosis	ENSMUSG00000005413	8	75820249	75827217	+	1751	protein_coding	heme oxygenase 1 [Source:MGI Symbol;Acc:MGI:96163]	-
Hspb1	Hallmark Apoptosis	ENSMUSG00000004951	5	135916773	135918417	+	1031	protein_coding	heat shock protein 1 [Source:MGI Symbol;Acc:MGI:96240]	-
Ier3	Hallmark Apoptosis	ENSMUSG00000003541	17	36132576	36133815	+	1131	protein_coding	immediate early response 3 [Source:MGI Symbol;Acc:MGI:104814]	-
Ifitm3	Hallmark Apoptosis	ENSMUSG00000025492	7	140589499	140590683	-	678	protein_coding	interferon induced transmembrane protein 3 [Source:MGI Symbol;Acc:MGI:1913391]	-
Ifngr1	Hallmark Apoptosis	ENSMUSG00000020009	10	19467697	19485977	+	2847	protein_coding	interferon gamma receptor 1 [Source:MGI Symbol;Acc:MGI:107655]	-
Igf2r	Hallmark Apoptosis	ENSMUSG00000023830	17	12901293	12988551	-	9308	protein_coding	insulin-like growth factor 2 receptor [Source:MGI Symbol;Acc:MGI:96435]	-
Igfbp6	Hallmark Apoptosis	ENSMUSG00000023046	15	102052797	102057946	+	1112	protein_coding	insulin-like growth factor binding protein 6 [Source:MGI Symbol;Acc:MGI:96441]	-
Il18	Hallmark Apoptosis	ENSMUSG00000039217	9	50466127	50493140	+	1031	protein_coding	interleukin 18 [Source:MGI Symbol;Acc:MGI:107936]	-
Il1a	Hallmark Apoptosis	ENSMUSG00000027399	2	129141530	129151892	-	1974	protein_coding	interleukin 1 alpha [Source:MGI Symbol;Acc:MGI:96542]	-
Il1b	Hallmark Apoptosis	ENSMUSG00000027398	2	129206490	129213059	-	1907	protein_coding	interleukin 1 beta [Source:MGI Symbol;Acc:MGI:96543]	-
Il6	Hallmark Apoptosis	ENSMUSG00000025746	5	30218112	30224979	+	2428	protein_coding	interleukin 6 [Source:MGI Symbol;Acc:MGI:96559]	-
Irf1	Hallmark Apoptosis	ENSMUSG00000018899	11	53660841	53669200	+	3975	protein_coding	interferon regulatory factor 1 [Source:MGI Symbol;Acc:MGI:96590]	IRF
Isg20	Hallmark Apoptosis	ENSMUSG00000039236	7	78563172	78570144	+	1860	protein_coding	interferon-stimulated protein [Source:MGI Symbol;Acc:MGI:1928895]	-
Jun	Hallmark Apoptosis	ENSMUSG00000052684	4	94937271	94940459	-	3189	protein_coding	jun proto-oncogene [Source:MGI Symbol;Acc:MGI:96646]	TF_bZIP
Krt18	Hallmark Apoptosis	ENSMUSG00000023043	15	101936615	101940462	+	1437	protein_coding	keratin 18 [Source:MGI Symbol;Acc:MGI:96692]	-
Lef1	Hallmark Apoptosis	ENSMUSG00000027985	3	130904120	131018005	+	8788	protein_coding	lymphoid enhancer binding factor 1 [Source:MGI Symbol;Acc:MGI:96770]	HMG
Lgals3	Hallmark Apoptosis	ENSMUSG00000050335	14	47605208	47623617	+	1858	protein_coding	lectin, galactose binding, soluble 3 [Source:MGI Symbol;Acc:MGI:96778]	-
Lmna	Hallmark Apoptosis	ENSMUSG00000028063	3	88387454	88417263	-	5838	protein_coding	lamin A [Source:MGI Symbol;Acc:MGI:96794]	-
Lum	Hallmark Apoptosis	ENSMUSG00000036446	10	97400990	97408565	+	2448	protein_coding	lumican [Source:MGI Symbol;Acc:MGI:109347]	-
Madd	Hallmark Apoptosis	ENSMUSG00000040687	2	90967705	91014182	-	9086	protein_coding	MAP-kinase activating death domain [Source:MGI Symbol;Acc:MGI:2444672]	-
Mcl1	Hallmark Apoptosis	ENSMUSG00000038612	3	95566099	95570487	+	3418	protein_coding	myeloid cell leukemia sequence 1 [Source:MGI Symbol;Acc:MGI:101769]	-
Mgmt	Hallmark Apoptosis	ENSMUSG00000054612	7	136496343	136731995	+	2894	protein_coding	O-6-methylguanine-DNA methyltransferase [Source:MGI Symbol;Acc:MGI:96977]	-
Mmp2	Hallmark Apoptosis	ENSMUSG00000031740	8	93553919	93580048	+	3371	protein_coding	matrix metallopeptidase 2 [Source:MGI Symbol;Acc:MGI:97009]	-
Nedd9	Hallmark Apoptosis	ENSMUSG00000021365	13	41463057	41640838	-	6376	protein_coding	neural precursor cell expressed, developmentally down-regulated gene 9 [Source:MGI Symbol;Acc:MGI:97302]	-
Nefh	Hallmark Apoptosis	ENSMUSG00000020396	11	4888754	4898064	-	3994	protein_coding	neurofilament, heavy polypeptide [Source:MGI Symbol;Acc:MGI:97309]	-
Pak1	Hallmark Apoptosis	ENSMUSG00000030774	7	97437748	97561588	+	3943	protein_coding	p21 (RAC1) activated kinase 1 [Source:MGI Symbol;Acc:MGI:1339975]	-
Pdcd4	Hallmark Apoptosis	ENSMUSG00000024975	19	53880662	53918291	+	3135	protein_coding	programmed cell death 4 [Source:MGI Symbol;Acc:MGI:107490]	-
Pdgfrb	Hallmark Apoptosis	ENSMUSG00000024620	18	61178222	61218133	+	5478	protein_coding	platelet derived growth factor receptor, beta polypeptide [Source:MGI Symbol;Acc:MGI:97531]	-
Pea15a	Hallmark Apoptosis	ENSMUSG00000013698	1	172024295	172034371	-	3861	protein_coding	proliferation and apoptosis adaptor protein 15A [Source:MGI Symbol;Acc:MGI:104799]	-
Plat	Hallmark Apoptosis	ENSMUSG00000031538	8	23247743	23272860	+	6241	protein_coding	plasminogen activator, tissue [Source:MGI Symbol;Acc:MGI:97610]	-
Plcb2	Hallmark Apoptosis	ENSMUSG00000040061	2	118537998	118558919	-	6597	protein_coding	phospholipase C, beta 2 [Source:MGI Symbol;Acc:MGI:107465]	-
Plppr4	Hallmark Apoptosis	ENSMUSG00000044667	3	117112788	117154525	-	7144	protein_coding	phospholipid phosphatase related 4 [Source:MGI Symbol;Acc:MGI:106530]	-
Pmaip1	Hallmark Apoptosis	ENSMUSG00000024521	18	66591604	66598636	+	2732	protein_coding	phorbol-12-myristate-13-acetate-induced protein 1 [Source:MGI Symbol;Acc:MGI:1930146]	-
Ppp2r5b	Hallmark Apoptosis	ENSMUSG00000024777	19	6277795	6285902	-	3372	protein_coding	protein phosphatase 2, regulatory subunit B', beta [Source:MGI Symbol;Acc:MGI:2388480]	-
Ppp3r1	Hallmark Apoptosis	ENSMUSG00000033953	11	17109263	17150375	+	3228	protein_coding	protein phosphatase 3, regulatory subunit B, alpha isoform (calcineurin B, type I) [Source:MGI Symbol;Acc:MGI:107172]	-
Ppt1	Hallmark Apoptosis	ENSMUSG00000028657	4	122730035	122752968	+	3674	protein_coding	palmitoyl-protein thioesterase 1 [Source:MGI Symbol;Acc:MGI:1298204]	-
Prf1	Hallmark Apoptosis	ENSMUSG00000037202	10	61133612	61140459	+	2584	protein_coding	perforin 1 (pore forming protein) [Source:MGI Symbol;Acc:MGI:97551]	-
Psen1	Hallmark Apoptosis	ENSMUSG00000019969	12	83734926	83781973	+	4557	protein_coding	presenilin 1 [Source:MGI Symbol;Acc:MGI:1202717]	-
Psen2	Hallmark Apoptosis	ENSMUSG00000010609	1	180054569	180091003	-	4332	protein_coding	presenilin 2 [Source:MGI Symbol;Acc:MGI:109284]	-
Ptk2	Hallmark Apoptosis	ENSMUSG00000022607	15	73076951	73295129	-	11803	protein_coding	PTK2 protein tyrosine kinase 2 [Source:MGI Symbol;Acc:MGI:95481]	-
Rara	Hallmark Apoptosis	ENSMUSG00000037992	11	98818644	98865768	+	4365	protein_coding	retinoic acid receptor, alpha [Source:MGI Symbol;Acc:MGI:97856]	THR-like
Rela	Hallmark Apoptosis	ENSMUSG00000024927	19	5687511	5698158	+	3072	protein_coding	v-rel reticuloendotheliosis viral oncogene homolog A (avian) [Source:MGI Symbol;Acc:MGI:103290]	RHD
Retsat	Hallmark Apoptosis	ENSMUSG00000056666	6	72575458	72585408	+	3537	protein_coding	retinol saturase (all trans retinol 13,14 reductase) [Source:MGI Symbol;Acc:MGI:1914692]	-
Rhob	Hallmark Apoptosis	ENSMUSG00000054364	12	8547661	8550009	-	2349	protein_coding	ras homolog family member B [Source:MGI Symbol;Acc:MGI:107949]	-
Rhot2	Hallmark Apoptosis	ENSMUSG00000025733	17	26057431	26063825	-	4442	protein_coding	ras homolog family member T2 [Source:MGI Symbol;Acc:MGI:2384892]	-
Rnasel	Hallmark Apoptosis	ENSMUSG00000066800	1	153625172	153639967	+	6641	protein_coding	ribonuclease L (2', 5'-oligoisoadenylate synthetase-dependent) [Source:MGI Symbol;Acc:MGI:1098272]	-
Rock1	Hallmark Apoptosis	ENSMUSG00000024290	18	10064401	10182045	-	18094	protein_coding	Rho-associated coiled-coil containing protein kinase 1 [Source:MGI Symbol;Acc:MGI:107927]	-
Sat1	Hallmark Apoptosis	ENSMUSG00000025283	X	153996128	153999445	-	2774	protein_coding	spermidine/spermine N1-acetyl transferase 1 [Source:MGI Symbol;Acc:MGI:98233]	-
Satb1	Hallmark Apoptosis	ENSMUSG00000023927	17	52043215	52140318	-	19027	protein_coding	special AT-rich sequence binding protein 1 [Source:MGI Symbol;Acc:MGI:105084]	CUT
Sc5d	Hallmark Apoptosis	ENSMUSG00000032018	9	42162891	42175552	-	4866	protein_coding	sterol-C5-desaturase [Source:MGI Symbol;Acc:MGI:1353611]	-
Slc20a1	Hallmark Apoptosis	ENSMUSG00000027397	2	129040684	129053536	+	5580	protein_coding	solute carrier family 20, member 1 [Source:MGI Symbol;Acc:MGI:108392]	-
Smad7	Hallmark Apoptosis	ENSMUSG00000025880	18	75500600	75529006	+	4521	protein_coding	SMAD family member 7 [Source:MGI Symbol;Acc:MGI:1100518]	MH1
Sod1	Hallmark Apoptosis	ENSMUSG00000022982	16	90017642	90023217	+	3970	protein_coding	superoxide dismutase 1, soluble [Source:MGI Symbol;Acc:MGI:98351]	-
Sod2	Hallmark Apoptosis	ENSMUSG00000006818	17	13225733	13258950	+	10008	protein_coding	superoxide dismutase 2, mitochondrial [Source:MGI Symbol;Acc:MGI:98352]	-
Sptan1	Hallmark Apoptosis	ENSMUSG00000057738	2	29855572	29921463	+	13431	protein_coding	spectrin alpha, non-erythrocytic 1 [Source:MGI Symbol;Acc:MGI:98386]	-
Sqstm1	Hallmark Apoptosis	ENSMUSG00000015837	11	50090193	50101654	-	3356	protein_coding	sequestosome 1 [Source:MGI Symbol;Acc:MGI:107931]	-
Tap1	Hallmark Apoptosis	ENSMUSG00000037321	17	34406527	34416199	+	5476	protein_coding	transporter 1, ATP-binding cassette, sub-family B (MDR/TAP) [Source:MGI Symbol;Acc:MGI:98483]	-
Tgfb2	Hallmark Apoptosis	ENSMUSG00000039239	1	186354989	186438186	-	5791	protein_coding	transforming growth factor, beta 2 [Source:MGI Symbol;Acc:MGI:98726]	-
Tgfbr3	Hallmark Apoptosis	ENSMUSG00000029287	5	107254436	107437495	-	6545	protein_coding	transforming growth factor, beta receptor III [Source:MGI Symbol;Acc:MGI:104637]	-
Timp1	Hallmark Apoptosis	ENSMUSG00000001131	X	20736405	20740974	+	888	protein_coding	tissue inhibitor of metalloproteinase 1 [Source:MGI Symbol;Acc:MGI:98752]	-
Timp2	Hallmark Apoptosis	ENSMUSG00000017466	11	118191895	118246566	-	3896	protein_coding	tissue inhibitor of metalloproteinase 2 [Source:MGI Symbol;Acc:MGI:98753]	-
Timp3	Hallmark Apoptosis	ENSMUSG00000020044	10	86136236	86185370	+	8144	protein_coding	tissue inhibitor of metalloproteinase 3 [Source:MGI Symbol;Acc:MGI:98754]	-
Tnf	Hallmark Apoptosis	ENSMUSG00000024401	17	35418357	35420983	-	1639	protein_coding	tumor necrosis factor [Source:MGI Symbol;Acc:MGI:104798]	-
Tnfrsf12a	Hallmark Apoptosis	ENSMUSG00000023905	17	23894419	23896442	-	1932	protein_coding	tumor necrosis factor receptor superfamily, member 12a [Source:MGI Symbol;Acc:MGI:1351484]	-
Tnfsf10	Hallmark Apoptosis	ENSMUSG00000039304	3	27371177	27396576	+	5266	protein_coding	tumor necrosis factor (ligand) superfamily, member 10 [Source:MGI Symbol;Acc:MGI:107414]	-
Top2a	Hallmark Apoptosis	ENSMUSG00000020914	11	98883769	98915015	-	9013	protein_coding	topoisomerase (DNA) II alpha [Source:MGI Symbol;Acc:MGI:98790]	-
Tspo	Hallmark Apoptosis	ENSMUSG00000041736	15	83447793	83458404	+	1051	protein_coding	translocator protein [Source:MGI Symbol;Acc:MGI:88222]	-
Txnip	Hallmark Apoptosis	ENSMUSG00000038393	3	96465273	96469199	+	3123	protein_coding	thioredoxin interacting protein [Source:MGI Symbol;Acc:MGI:1889549]	-
Vdac2	Hallmark Apoptosis	ENSMUSG00000021771	14	21875306	21895947	+	4769	protein_coding	voltage-dependent anion channel 2 [Source:MGI Symbol;Acc:MGI:106915]	-
Wee1	Hallmark Apoptosis	ENSMUSG00000031016	7	109721253	109742493	+	3419	protein_coding	WEE 1 homolog 1 (S. pombe) [Source:MGI Symbol;Acc:MGI:103075]	-
Xiap	Hallmark Apoptosis	ENSMUSG00000025860	X	41148556	41198533	+	9469	protein_coding	X-linked inhibitor of apoptosis [Source:MGI Symbol;Acc:MGI:107572]	-
Zbtb16	SSC	ENSMUSG00000066687	9	48565597	48747522	-	5283	protein_coding	zinc finger and BTB domain containing 16 [Source:MGI Symbol;Acc:MGI:103222]	ZBTB
Nanos2	SSC	ENSMUSG00000051965	7	18721325	18722887	+	1563	protein_coding	nanos C2HC-type zinc finger 2 [Source:MGI Symbol;Acc:MGI:2676627]	-
Lin28a	SSC	ENSMUSG00000050966	4	133730641	133746152	-	3996	protein_coding	lin-28 homolog A [Source:MGI Symbol;Acc:MGI:1890546]	CSD
Gfra1	SSC	ENSMUSG00000025089	19	58224036	58444341	-	5476	protein_coding	glial cell line derived neurotrophic factor family receptor alpha 1 [Source:MGI Symbol;Acc:MGI:1100842]	-
Ret	SSC	ENSMUSG00000030110	6	118128706	118174679	-	6763	protein_coding	ret proto-oncogene [Source:MGI Symbol;Acc:MGI:97902]	-
Foxo1	SSC	ENSMUSG00000044167	3	52175757	52260642	+	8665	protein_coding	forkhead box O1 [Source:MGI Symbol;Acc:MGI:1890077]	Fork_head
Pou5f1	SSC	ENSMUSG00000024406	17	35816915	35821669	+	2248	protein_coding	POU domain, class 5, transcription factor 1 [Source:MGI Symbol;Acc:MGI:101893]	Pou
Bcl6b	SSC	ENSMUSG00000000317	11	70114954	70120624	-	3719	protein_coding	B cell CLL/lymphoma 6, member B [Source:MGI Symbol;Acc:MGI:1278332]	ZBTB
Id4	SSC	ENSMUSG00000021379	13	48414704	48419502	+	3849	protein_coding	inhibitor of DNA binding 4 [Source:MGI Symbol;Acc:MGI:99414]	bHLH
Kit	SSC	ENSMUSG00000005672	5	75735576	75817382	+	8911	protein_coding	KIT proto-oncogene receptor tyrosine kinase [Source:MGI Symbol;Acc:MGI:96677]	-
Sohlh1	SSC	ENSMUSG00000059625	2	25733007	25737260	-	1289	protein_coding	spermatogenesis and oogenesis specific basic helix-loop-helix 1 [Source:MGI Symbol;Acc:MGI:2684956]	bHLH
Etv5	SSC	ENSMUSG00000013089	16	22200059	22258469	-	4103	protein_coding	ets variant 5 [Source:MGI Symbol;Acc:MGI:1096867]	ETS
Star	LC	ENSMUSG00000031574	8	26296583	26306010	+	4113	protein_coding	steroidogenic acute regulatory protein [Source:MGI Symbol;Acc:MGI:102760]	-
Cyp11a1	LC	ENSMUSG00000032323	9	57913694	57934306	+	4804	protein_coding	cytochrome P450, family 11, subfamily a, polypeptide 1 [Source:MGI Symbol;Acc:MGI:88582]	-
Hsd3b1	LC	ENSMUSG00000027871	3	98759510	98767110	-	1855	protein_coding	hydroxy-delta-5-steroid dehydrogenase, 3 beta- and steroid delta-isomerase 1 [Source:MGI Symbol;Acc:MGI:96233]	-
Lhcgr	LC	ENSMUSG00000024107	17	89023909	89099418	-	7645	protein_coding	luteinizing hormone/choriogonadotropin receptor [Source:MGI Symbol;Acc:MGI:96783]	-
Insl3	LC	ENSMUSG00000079019	8	72141858	72143219	+	623	protein_coding	insulin-like 3 [Source:MGI Symbol;Acc:MGI:108427]	-
Cyp17a1	LC	ENSMUSG00000003555	19	46655604	46661611	-	2769	protein_coding	cytochrome P450, family 17, subfamily a, polypeptide 1 [Source:MGI Symbol;Acc:MGI:88586]	-
Hsd17b3	LC	ENSMUSG00000033122	13	64206080	64237044	-	1391	protein_coding	hydroxysteroid (17-beta) dehydrogenase 3 [Source:MGI Symbol;Acc:MGI:107177]	-
Scarb1	LC	ENSMUSG00000037936	5	125354151	125418158	-	8500	protein_coding	scavenger receptor class B, member 1 [Source:MGI Symbol;Acc:MGI:893578]	-
Amhr2	LC	ENSMUSG00000023047	15	102353802	102363068	+	2005	protein_coding	anti-Mullerian hormone type 2 receptor [Source:MGI Symbol;Acc:MGI:105062]	-
Nr5a1	LC	ENSMUSG00000026751	2	38582668	38604554	-	4241	protein_coding	nuclear receptor subfamily 5, group A, member 1 [Source:MGI Symbol;Acc:MGI:1346833]	SF-like
Sox9	SC	ENSMUSG00000000567	11	112673050	112678586	+	4135	protein_coding	SRY (sex determining region Y)-box 9 [Source:MGI Symbol;Acc:MGI:98371]	HMG
Fshr	SC	ENSMUSG00000032937	17	89292380	89508103	-	2360	protein_coding	follicle stimulating hormone receptor [Source:MGI Symbol;Acc:MGI:95583]	-
Amh	SC	ENSMUSG00000035262	10	80641077	80643482	+	1670	protein_coding	anti-Mullerian hormone [Source:MGI Symbol;Acc:MGI:88006]	-
Gdnf	SC	ENSMUSG00000022144	15	7840327	7867056	+	3674	protein_coding	glial cell line derived neurotrophic factor [Source:MGI Symbol;Acc:MGI:107430]	-
Dhh	SC	ENSMUSG00000023000	15	98789033	98796421	-	4399	protein_coding	desert hedgehog [Source:MGI Symbol;Acc:MGI:94891]	-
Kitl	SC	ENSMUSG00000019966	10	99851492	99936278	+	5911	protein_coding	kit ligand [Source:MGI Symbol;Acc:MGI:96974]	-
Wnt4	SC	ENSMUSG00000036856	4	137004800	137027037	+	4194	protein_coding	wingless-type MMTV integration site family, member 4 [Source:MGI Symbol;Acc:MGI:98957]	-
Bmp4	SC	ENSMUSG00000021835	14	46620977	46628126	-	2248	protein_coding	bone morphogenetic protein 4 [Source:MGI Symbol;Acc:MGI:88180]	-
Cyp26b1	SC	ENSMUSG00000063415	6	84548396	84570890	-	5352	protein_coding	cytochrome P450, family 26, subfamily b, polypeptide 1 [Source:MGI Symbol;Acc:MGI:2176159]	-
Ar	SC	ENSMUSG00000046532	X	97192375	97366821	+	10048	protein_coding	androgen receptor [Source:MGI Symbol;Acc:MGI:88064]	ESR-like
Erbb4	SC	ENSMUSG00000062209	1	68071345	69147218	-	12355	protein_coding	erb-b2 receptor tyrosine kinase 4 [Source:MGI Symbol;Acc:MGI:104771]	-
Gata4	SC	ENSMUSG00000021944	14	63436371	63509141	-	3904	protein_coding	GATA binding protein 4 [Source:MGI Symbol;Acc:MGI:95664]	zf-GATA
Mki67	Ki67	ENSMUSG00000031004	7	135291513	135318090	-	10061	protein_coding	antigen identified by monoclonal antibody Ki 67 [Source:MGI Symbol;Acc:MGI:106035]	-
