## Supplemental Table 3 for "Early gonadotoxic effects of cyclophosphamide on the prepubertal testis and the feasibility of reducing toxicity through combined antioxidant therapy"

### Sheet: Cyclophosphamide_vs_ctrl_16h
genes	logFC	p	FDR	gene_biotype	tf_family	gene_description	log10p	Status
Aifm3	-0.993011	4.50618e-14	4.65639e-13	protein_coding	-	apoptosis-inducing factor, mitochondrion-associated 3 [Source:MGI Symbol;Acc:MGI:1919418]	12.332	Down-regulated
Ccnd1	-1.30242	4.79425e-56	3.71554e-54	protein_coding	-	cyclin D1 [Source:MGI Symbol;Acc:MGI:88313]	53.43	Down-regulated
Gna15	-2.89727	0.00131226	0.00376666	protein_coding	-	guanine nucleotide binding protein, alpha 15 [Source:MGI Symbol;Acc:MGI:95770]	2.42404	Down-regulated
Hmgb2	-0.631577	2.57934e-40	7.99595e-39	protein_coding	HMG	high mobility group box 2 [Source:MGI Symbol;Acc:MGI:96157]	38.0971	Down-regulated
Ppp2r5b	-0.605389	4.90199e-07	2.7136e-06	protein_coding	-	protein phosphatase 2, regulatory subunit B', beta [Source:MGI Symbol;Acc:MGI:2388480]	5.56645	Down-regulated
Tnfrsf12a	-0.651599	1.798e-10	1.39345e-09	protein_coding	-	tumor necrosis factor receptor superfamily, member 12a [Source:MGI Symbol;Acc:MGI:1351484]	8.85591	Down-regulated
Add1	0.066915	0.0386758	0.0807292	protein_coding	-	adducin 1 (alpha) [Source:MGI Symbol;Acc:MGI:87918]	1.09297	Stable
Ank	0.110572	0.271855	0.386154	protein_coding	-	progressive ankylosis [Source:MGI Symbol;Acc:MGI:3045421]	0.413239	Stable
Anxa1	0.118244	0.0992357	0.176799	protein_coding	-	annexin A1 [Source:MGI Symbol;Acc:MGI:96819]	0.752519	Stable
App	0.120178	3.83955e-07	2.20419e-06	protein_coding	-	amyloid beta (A4) precursor protein [Source:MGI Symbol;Acc:MGI:88059]	5.65675	Stable
Atf3	0.280752	0.221011	0.33259	protein_coding	TF_bZIP	activating transcription factor 3 [Source:MGI Symbol;Acc:MGI:109384]	0.478091	Stable
Avpr1a	0.00231492	1	1	protein_coding	-	arginine vasopressin receptor 1A [Source:MGI Symbol;Acc:MGI:1859216]	0	Stable
Bax	-0.187549	0.0634666	0.117723	protein_coding	-	BCL2-associated X protein [Source:MGI Symbol;Acc:MGI:99702]	0.929137	Stable
Bcap31	-0.00419566	0.969133	0.994805	protein_coding	-	B cell receptor associated protein 31 [Source:MGI Symbol;Acc:MGI:1350933]	0.00226201	Stable
Bcl10	-0.0945625	0.274045	0.386154	protein_coding	-	B cell leukemia/lymphoma 10 [Source:MGI Symbol;Acc:MGI:1337994]	0.413239	Stable
Bcl2l1	-0.0250072	0.704004	0.802357	protein_coding	-	BCL2-like 1 [Source:MGI Symbol;Acc:MGI:88139]	0.0956323	Stable
Bcl2l11	0.149092	0.0516955	0.10016	protein_coding	-	BCL2-like 11 (apoptosis facilitator) [Source:MGI Symbol;Acc:MGI:1197519]	0.999306	Stable
Bcl2l2	0.0778727	0.331274	0.4465	protein_coding	-	BCL2-like 2 [Source:MGI Symbol;Acc:MGI:108052]	0.350179	Stable
Bgn	-0.115713	0.00028796	0.000991863	protein_coding	-	biglycan [Source:MGI Symbol;Acc:MGI:88158]	3.00355	Stable
Bid	-0.350472	0.00527479	0.0127749	protein_coding	-	BH3 interacting domain death agonist [Source:MGI Symbol;Acc:MGI:108093]	1.89364	Stable
Bik	-0.423908	0.170242	0.266541	protein_coding	-	BCL2-interacting killer [Source:MGI Symbol;Acc:MGI:1206591]	0.574236	Stable
Birc3	0.330931	0.00435916	0.0108979	protein_coding	-	baculoviral IAP repeat-containing 3 [Source:MGI Symbol;Acc:MGI:1197007]	1.96266	Stable
Bmf	-0.426617	1.59795e-05	6.69412e-05	protein_coding	-	BCL2 modifying factor [Source:MGI Symbol;Acc:MGI:2176433]	4.17431	Stable
Bmp2	-0.304538	0.319308	0.437078	protein_coding	-	bone morphogenetic protein 2 [Source:MGI Symbol;Acc:MGI:88177]	0.359441	Stable
Bnip3l	-0.0542016	0.104734	0.181649	protein_coding	-	BCL2/adenovirus E1B interacting protein 3-like [Source:MGI Symbol;Acc:MGI:1332659]	0.740766	Stable
Brca1	0.0433051	0.414701	0.531229	protein_coding	-	breast cancer 1, early onset [Source:MGI Symbol;Acc:MGI:104537]	0.274718	Stable
Btg2	0.0243092	0.733395	0.826513	protein_coding	-	BTG anti-proliferation factor 2 [Source:MGI Symbol;Acc:MGI:108384]	0.0827505	Stable
Btg3	-0.299737	7.63249e-05	0.000281675	protein_coding	-	BTG anti-proliferation factor 3 [Source:MGI Symbol;Acc:MGI:109532]	3.55025	Stable
Casp1	0.0271005	1	1	protein_coding	-	caspase 1 [Source:MGI Symbol;Acc:MGI:96544]	0	Stable
Casp2	-0.181345	7.17586e-05	0.000271283	protein_coding	-	caspase 2 [Source:MGI Symbol;Acc:MGI:97295]	3.56658	Stable
Casp3	0.35089	0.000857478	0.00265818	protein_coding	-	caspase 3 [Source:MGI Symbol;Acc:MGI:107739]	2.57542	Stable
Casp4	0.100763	1	1	protein_coding	-	caspase 4, apoptosis-related cysteine peptidase [Source:MGI Symbol;Acc:MGI:107700]	0	Stable
Casp6	-0.182338	0.0527209	0.100886	protein_coding	-	caspase 6 [Source:MGI Symbol;Acc:MGI:1312921]	0.99617	Stable
Casp7	-0.129765	0.123747	0.204282	protein_coding	-	caspase 7 [Source:MGI Symbol;Acc:MGI:109383]	0.68977	Stable
Casp8	0.306214	0.000607108	0.00196045	protein_coding	-	caspase 8 [Source:MGI Symbol;Acc:MGI:1261423]	2.70764	Stable
Casp9	-0.13671	0.0868392	0.156513	protein_coding	-	caspase 9 [Source:MGI Symbol;Acc:MGI:1277950]	0.805451	Stable
Cav1	0.225521	8.40623e-08	5.21187e-07	protein_coding	-	caveolin 1, caveolae protein [Source:MGI Symbol;Acc:MGI:102709]	6.28301	Stable
Ccna1	0.344511	0.814529	0.870704	protein_coding	-	cyclin A1 [Source:MGI Symbol;Acc:MGI:108042]	0.0601295	Stable
Ccnd2	0.069828	0.00351668	0.00908476	protein_coding	-	cyclin D2 [Source:MGI Symbol;Acc:MGI:88314]	2.04169	Stable
Cd14	-0.705723	0.111403	0.18769	protein_coding	-	CD14 antigen [Source:MGI Symbol;Acc:MGI:88318]	0.72656	Stable
Cd2	0.942618	1	1	protein_coding	-	CD2 antigen [Source:MGI Symbol;Acc:MGI:88320]	0	Stable
Cd38	0.522657	0.015868	0.0367095	protein_coding	-	CD38 antigen [Source:MGI Symbol;Acc:MGI:107474]	1.43522	Stable
Cd44	-0.35188	0.00519124	0.0127721	protein_coding	-	CD44 antigen [Source:MGI Symbol;Acc:MGI:88338]	1.89374	Stable
Cdc25b	-0.418364	0.00010596	0.00037788	protein_coding	-	cell division cycle 25B [Source:MGI Symbol;Acc:MGI:99701]	3.42265	Stable
Cdk2	-0.279923	8.74461e-08	5.21313e-07	protein_coding	-	cyclin-dependent kinase 2 [Source:MGI Symbol;Acc:MGI:104772]	6.2829	Stable
Cdkn1b	-0.156569	0.0258374	0.0564056	protein_coding	-	cyclin-dependent kinase inhibitor 1B [Source:MGI Symbol;Acc:MGI:104565]	1.24868	Stable
Cflar	0.212337	1.21383e-05	5.37552e-05	protein_coding	-	CASP8 and FADD-like apoptosis regulator [Source:MGI Symbol;Acc:MGI:1336166]	4.26958	Stable
Clu	0.183992	9.76323e-30	2.52217e-28	protein_coding	-	clusterin [Source:MGI Symbol;Acc:MGI:88423]	27.5982	Stable
Crebbp	-0.0140885	0.626174	0.740892	protein_coding	-	CREB binding protein [Source:MGI Symbol;Acc:MGI:1098280]	0.130245	Stable
Cth	0.318333	0.189759	0.294126	protein_coding	-	cystathionase (cystathionine gamma-lyase) [Source:MGI Symbol;Acc:MGI:1339968]	0.531467	Stable
Ctnnb1	-0.0188503	0.193882	0.297542	protein_coding	-	catenin (cadherin associated protein), beta 1 [Source:MGI Symbol;Acc:MGI:88276]	0.526451	Stable
Cyld	0.316477	5.60016e-09	3.77402e-08	protein_coding	-	CYLD lysine 63 deubiquitinase [Source:MGI Symbol;Acc:MGI:1921506]	7.4232	Stable
Dap	0.107989	0.35016	0.467886	protein_coding	-	death-associated protein [Source:MGI Symbol;Acc:MGI:1918190]	0.32986	Stable
Dap3	-0.336833	3.67513e-09	2.5893e-08	protein_coding	-	death associated protein 3 [Source:MGI Symbol;Acc:MGI:1929538]	7.58682	Stable
Dcn	0.0777376	0.00110491	0.00329348	protein_coding	-	decorin [Source:MGI Symbol;Acc:MGI:94872]	2.48234	Stable
Ddit3	-0.411126	0.126523	0.204282	protein_coding	-	DNA-damage inducible transcript 3 [Source:MGI Symbol;Acc:MGI:109247]	0.68977	Stable
Ddit3	-0.411126	0.126523	0.204282	protein_coding	TF_bZIP	DNA-damage inducible transcript 3 [Source:MGI Symbol;Acc:MGI:109247]	0.68977	Stable
Dffa	-0.495793	0.001921	0.00531704	protein_coding	-	DNA fragmentation factor, alpha subunit [Source:MGI Symbol;Acc:MGI:1196227]	2.27433	Stable
Diablo	-0.209312	0.125434	0.204282	protein_coding	-	diablo, IAP-binding mitochondrial protein [Source:MGI Symbol;Acc:MGI:1913843]	0.68977	Stable
Dnaja1	-0.0302907	0.369407	0.47715	protein_coding	-	DnaJ heat shock protein family (Hsp40) member A1 [Source:MGI Symbol;Acc:MGI:1270129]	0.321345	Stable
Dnajc3	0.0812055	0.105474	0.181649	protein_coding	-	DnaJ heat shock protein family (Hsp40) member C3 [Source:MGI Symbol;Acc:MGI:107373]	0.740766	Stable
Dnm1l	0.345487	9.32978e-22	1.6068e-20	protein_coding	-	dynamin 1-like [Source:MGI Symbol;Acc:MGI:1921256]	19.794	Stable
Dpyd	0.238402	0.0370226	0.0786096	protein_coding	-	dihydropyrimidine dehydrogenase [Source:MGI Symbol;Acc:MGI:2139667]	1.10452	Stable
Ebp	0.234146	0.0715315	0.13044	protein_coding	-	phenylalkylamine Ca2+ antagonist (emopamil) binding protein [Source:MGI Symbol;Acc:MGI:107822]	0.88459	Stable
Egr3	0.260108	0.742829	0.826513	protein_coding	zf-C2H2	early growth response 3 [Source:MGI Symbol;Acc:MGI:1306780]	0.0827505	Stable
Emp1	-0.259024	8.58868e-06	4.03408e-05	protein_coding	-	epithelial membrane protein 1 [Source:MGI Symbol;Acc:MGI:107941]	4.39426	Stable
Eno2	-0.0483812	0.908777	0.95176	protein_coding	-	enolase 2, gamma neuronal [Source:MGI Symbol;Acc:MGI:95394]	0.0214727	Stable
Erbb2	-0.274692	2.0169e-05	8.01588e-05	protein_coding	-	erb-b2 receptor tyrosine kinase 2 [Source:MGI Symbol;Acc:MGI:95410]	4.09605	Stable
Erbb3	0.300065	0.000107269	0.00037788	protein_coding	-	erb-b2 receptor tyrosine kinase 3 [Source:MGI Symbol;Acc:MGI:95411]	3.42265	Stable
Ereg	1.29636	0.453125	0.575692	protein_coding	-	epiregulin [Source:MGI Symbol;Acc:MGI:107508]	0.23981	Stable
Etf1	0.136709	3.03311e-05	0.000117533	protein_coding	-	eukaryotic translation termination factor 1 [Source:MGI Symbol;Acc:MGI:2385071]	3.92984	Stable
F2	0.437168	0.663624	0.779255	protein_coding	-	coagulation factor II [Source:MGI Symbol;Acc:MGI:88380]	0.10832	Stable
F2r	-0.0476534	0.554149	0.687145	protein_coding	-	coagulation factor II (thrombin) receptor [Source:MGI Symbol;Acc:MGI:101802]	0.162952	Stable
Fas	0.28934	0.538583	0.673228	protein_coding	-	Fas (TNF receptor superfamily member 6) [Source:MGI Symbol;Acc:MGI:95484]	0.171838	Stable
Fasl	1.49927	0.625	0.740892	protein_coding	-	Fas ligand (TNF superfamily, member 6) [Source:MGI Symbol;Acc:MGI:99255]	0.130245	Stable
Fdxr	-0.0932825	0.228467	0.334078	protein_coding	-	ferredoxin reductase [Source:MGI Symbol;Acc:MGI:104724]	0.476152	Stable
Fez1	0.358013	0.045313	0.0900451	protein_coding	-	fasciculation and elongation protein zeta 1 (zygin I) [Source:MGI Symbol;Acc:MGI:2670976]	1.04554	Stable
Gadd45a	-0.316321	0.0490842	0.0963045	protein_coding	-	growth arrest and DNA-damage-inducible 45 alpha [Source:MGI Symbol;Acc:MGI:107799]	1.01635	Stable
Gadd45b	-0.274215	0.135732	0.216891	protein_coding	-	growth arrest and DNA-damage-inducible 45 beta [Source:MGI Symbol;Acc:MGI:107776]	0.663758	Stable
Gch1	0.0838549	0.746528	0.826513	protein_coding	-	GTP cyclohydrolase 1 [Source:MGI Symbol;Acc:MGI:95675]	0.0827505	Stable
Gpx1	-0.0339314	0.599277	0.731402	protein_coding	-	glutathione peroxidase 1 [Source:MGI Symbol;Acc:MGI:104887]	0.135844	Stable
Gpx3	0.212963	0.358834	0.47135	protein_coding	-	glutathione peroxidase 3 [Source:MGI Symbol;Acc:MGI:105102]	0.326656	Stable
Gpx4	-0.565701	2.80203e-27	5.42893e-26	protein_coding	-	glutathione peroxidase 4 [Source:MGI Symbol;Acc:MGI:104767]	25.2653	Stable
Gsn	-0.276712	3.10201e-12	2.82831e-11	protein_coding	-	gelsolin [Source:MGI Symbol;Acc:MGI:95851]	10.5485	Stable
Gsr	-0.286789	4.80721e-10	3.54818e-09	protein_coding	-	glutathione reductase [Source:MGI Symbol;Acc:MGI:95804]	8.44999	Stable
Gstm2	-0.065608	0.00690012	0.0164541	protein_coding	-	glutathione S-transferase, mu 2 [Source:MGI Symbol;Acc:MGI:95861]	1.78373	Stable
Gucy2e	0.401504	0.677639	0.780254	protein_coding	-	guanylate cyclase 2e [Source:MGI Symbol;Acc:MGI:105123]	0.107764	Stable
H1f0	-0.20349	5.41438e-06	2.62259e-05	protein_coding	-	H1.0 linker histone [Source:MGI Symbol;Acc:MGI:95893]	4.58127	Stable
Hgf	0.0658387	0.679576	0.780254	protein_coding	-	hepatocyte growth factor [Source:MGI Symbol;Acc:MGI:96079]	0.107764	Stable
Hmox1	-0.406473	1.3142e-05	5.65836e-05	protein_coding	-	heme oxygenase 1 [Source:MGI Symbol;Acc:MGI:96163]	4.24731	Stable
Hspb1	0.560128	3.09543e-20	4.36174e-19	protein_coding	-	heat shock protein 1 [Source:MGI Symbol;Acc:MGI:96240]	18.3603	Stable
Ier3	0.431394	0.23538	0.340971	protein_coding	-	immediate early response 3 [Source:MGI Symbol;Acc:MGI:104814]	0.467283	Stable
Ifngr1	-0.0900949	0.297786	0.415827	protein_coding	-	interferon gamma receptor 1 [Source:MGI Symbol;Acc:MGI:107655]	0.381087	Stable
Igf2r	0.323944	1.90256e-28	4.21281e-27	protein_coding	-	insulin-like growth factor 2 receptor [Source:MGI Symbol;Acc:MGI:96435]	26.3754	Stable
Igfbp6	-0.4361	1.56059e-08	1.00788e-07	protein_coding	-	insulin-like growth factor binding protein 6 [Source:MGI Symbol;Acc:MGI:96441]	6.99659	Stable
Il18	0.565297	0.220328	0.33259	protein_coding	-	interleukin 18 [Source:MGI Symbol;Acc:MGI:107936]	0.478091	Stable
Il1b	1.49927	0.625	0.740892	protein_coding	-	interleukin 1 beta [Source:MGI Symbol;Acc:MGI:96543]	0.130245	Stable
Irf1	-0.284356	0.00370793	0.00942179	protein_coding	IRF	interferon regulatory factor 1 [Source:MGI Symbol;Acc:MGI:96590]	2.02587	Stable
Isg20	0.383915	0.803619	0.865007	protein_coding	-	interferon-stimulated protein [Source:MGI Symbol;Acc:MGI:1928895]	0.0629804	Stable
Jun	-0.443819	1.79105e-16	1.98295e-15	protein_coding	TF_bZIP	jun proto-oncogene [Source:MGI Symbol;Acc:MGI:96646]	14.7027	Stable
Krt18	1.02083	0.0435585	0.0876827	protein_coding	-	keratin 18 [Source:MGI Symbol;Acc:MGI:96692]	1.05709	Stable
Lef1	-0.0927247	0.802693	0.865007	protein_coding	HMG	lymphoid enhancer binding factor 1 [Source:MGI Symbol;Acc:MGI:96770]	0.0629804	Stable
Lgals3	1.37409	0.0432853	0.0876827	protein_coding	-	lectin, galactose binding, soluble 3 [Source:MGI Symbol;Acc:MGI:96778]	1.05709	Stable
Lmna	-0.163671	0.0192249	0.0438214	protein_coding	-	lamin A [Source:MGI Symbol;Acc:MGI:96794]	1.35831	Stable
Madd	-0.257528	0.0107697	0.0252925	protein_coding	-	MAP-kinase activating death domain [Source:MGI Symbol;Acc:MGI:2444672]	1.59701	Stable
Mcl1	-0.0229299	0.523136	0.659237	protein_coding	-	myeloid cell leukemia sequence 1 [Source:MGI Symbol;Acc:MGI:101769]	0.180958	Stable
Mgmt	0.184435	0.321464	0.437078	protein_coding	-	O-6-methylguanine-DNA methyltransferase [Source:MGI Symbol;Acc:MGI:96977]	0.359441	Stable
Mmp2	-0.0158265	0.754606	0.829531	protein_coding	-	matrix metallopeptidase 2 [Source:MGI Symbol;Acc:MGI:97009]	0.0811672	Stable
Nedd9	0.304799	1.6603e-16	1.97959e-15	protein_coding	-	neural precursor cell expressed, developmentally down-regulated gene 9 [Source:MGI Symbol;Acc:MGI:97302]	14.7034	Stable
Nefh	0.135449	0.580129	0.713651	protein_coding	-	neurofilament, heavy polypeptide [Source:MGI Symbol;Acc:MGI:97309]	0.146514	Stable
Pak1	-0.120473	0.249137	0.357558	protein_coding	-	p21 (RAC1) activated kinase 1 [Source:MGI Symbol;Acc:MGI:1339975]	0.446654	Stable
Pdcd4	0.0106087	0.838209	0.886706	protein_coding	-	programmed cell death 4 [Source:MGI Symbol;Acc:MGI:107490]	0.0522201	Stable
Pdgfrb	-0.261323	0.00173122	0.00487888	protein_coding	-	platelet derived growth factor receptor, beta polypeptide [Source:MGI Symbol;Acc:MGI:97531]	2.31168	Stable
Pea15a	-0.101866	0.0607192	0.114774	protein_coding	-	proliferation and apoptosis adaptor protein 15A [Source:MGI Symbol;Acc:MGI:104799]	0.940156	Stable
Plat	-0.0774774	0.311677	0.431339	protein_coding	-	plasminogen activator, tissue [Source:MGI Symbol;Acc:MGI:97610]	0.365181	Stable
Plcb2	0.882353	0.149613	0.236632	protein_coding	-	phospholipase C, beta 2 [Source:MGI Symbol;Acc:MGI:107465]	0.625926	Stable
Plppr4	0.311711	3.96063e-06	1.98032e-05	protein_coding	-	phospholipid phosphatase related 4 [Source:MGI Symbol;Acc:MGI:106530]	4.70327	Stable
Pmaip1	0.295642	0.100551	0.177108	protein_coding	-	phorbol-12-myristate-13-acetate-induced protein 1 [Source:MGI Symbol;Acc:MGI:1930146]	0.751763	Stable
Ppp3r1	0.0644453	0.124063	0.204282	protein_coding	-	protein phosphatase 3, regulatory subunit B, alpha isoform (calcineurin B, type I) [Source:MGI Symbol;Acc:MGI:107172]	0.68977	Stable
Ppt1	0.27393	1.66075e-21	2.57417e-20	protein_coding	-	palmitoyl-protein thioesterase 1 [Source:MGI Symbol;Acc:MGI:1298204]	19.5894	Stable
Prf1	-2.82677	0.0390625	0.0807292	protein_coding	-	perforin 1 (pore forming protein) [Source:MGI Symbol;Acc:MGI:97551]	1.09297	Stable
Psen1	0.0930391	0.107703	0.18345	protein_coding	-	presenilin 1 [Source:MGI Symbol;Acc:MGI:1202717]	0.736481	Stable
Psen2	-0.0210193	0.921995	0.959122	protein_coding	-	presenilin 2 [Source:MGI Symbol;Acc:MGI:109284]	0.018126	Stable
Ptk2	-0.111025	0.0020331	0.0055286	protein_coding	-	PTK2 protein tyrosine kinase 2 [Source:MGI Symbol;Acc:MGI:95481]	2.25738	Stable
Rara	-0.142501	0.0205046	0.0460611	protein_coding	THR-like	retinoic acid receptor, alpha [Source:MGI Symbol;Acc:MGI:97856]	1.33667	Stable
Rela	-0.300291	9.92878e-07	5.30676e-06	protein_coding	RHD	v-rel reticuloendotheliosis viral oncogene homolog A (avian) [Source:MGI Symbol;Acc:MGI:103290]	5.27517	Stable
Retsat	0.0526265	0.674529	0.780254	protein_coding	-	retinol saturase (all trans retinol 13,14 reductase) [Source:MGI Symbol;Acc:MGI:1914692]	0.107764	Stable
Rhob	-0.246468	5.12102e-11	4.40976e-10	protein_coding	-	ras homolog family member B [Source:MGI Symbol;Acc:MGI:107949]	9.35558	Stable
Rhot2	0.014464	0.938373	0.969652	protein_coding	-	ras homolog family member T2 [Source:MGI Symbol;Acc:MGI:2384892]	0.013384	Stable
Rnasel	-0.0234804	0.789282	0.86154	protein_coding	-	ribonuclease L (2', 5'-oligoisoadenylate synthetase-dependent) [Source:MGI Symbol;Acc:MGI:1098272]	0.0647244	Stable
Rock1	-0.0538292	0.0637985	0.117723	protein_coding	-	Rho-associated coiled-coil containing protein kinase 1 [Source:MGI Symbol;Acc:MGI:107927]	0.929137	Stable
Sat1	-0.0898207	0.353579	0.468417	protein_coding	-	spermidine/spermine N1-acetyl transferase 1 [Source:MGI Symbol;Acc:MGI:98233]	0.329368	Stable
Satb1	0.294318	0.000968316	0.00294292	protein_coding	CUT	special AT-rich sequence binding protein 1 [Source:MGI Symbol;Acc:MGI:105084]	2.53122	Stable
Sc5d	-0.275688	0.00118789	0.00347402	protein_coding	-	sterol-C5-desaturase [Source:MGI Symbol;Acc:MGI:1353611]	2.45917	Stable
Slc20a1	-0.0740208	0.226112	0.334035	protein_coding	-	solute carrier family 20, member 1 [Source:MGI Symbol;Acc:MGI:108392]	0.476208	Stable
Smad7	-0.0114439	0.840941	0.886706	protein_coding	MH1	SMAD family member 7 [Source:MGI Symbol;Acc:MGI:1100518]	0.0522201	Stable
Sod1	-0.583629	8.72288e-48	3.38012e-46	protein_coding	-	superoxide dismutase 1, soluble [Source:MGI Symbol;Acc:MGI:98351]	45.4711	Stable
Sod2	-0.130618	0.0308539	0.0664216	protein_coding	-	superoxide dismutase 2, mitochondrial [Source:MGI Symbol;Acc:MGI:98352]	1.17769	Stable
Sptan1	0.147422	3.99487e-18	5.16004e-17	protein_coding	-	spectrin alpha, non-erythrocytic 1 [Source:MGI Symbol;Acc:MGI:98386]	16.2873	Stable
Sqstm1	-0.145349	1.73299e-05	7.06878e-05	protein_coding	-	sequestosome 1 [Source:MGI Symbol;Acc:MGI:107931]	4.15066	Stable
Tap1	0.406459	0.0237215	0.0525262	protein_coding	-	transporter 1, ATP-binding cassette, sub-family B (MDR/TAP) [Source:MGI Symbol;Acc:MGI:98483]	1.27962	Stable
Tgfb2	0.166487	0.226282	0.334035	protein_coding	-	transforming growth factor, beta 2 [Source:MGI Symbol;Acc:MGI:98726]	0.476208	Stable
Tgfbr3	0.0392547	0.362427	0.472068	protein_coding	-	transforming growth factor, beta receptor III [Source:MGI Symbol;Acc:MGI:104637]	0.325995	Stable
Timp1	0.115617	0.617188	0.740892	protein_coding	-	tissue inhibitor of metalloproteinase 1 [Source:MGI Symbol;Acc:MGI:98752]	0.130245	Stable
Timp2	0.0140132	0.737393	0.826513	protein_coding	-	tissue inhibitor of metalloproteinase 2 [Source:MGI Symbol;Acc:MGI:98753]	0.0827505	Stable
Timp3	0.14137	8.93011e-06	4.07108e-05	protein_coding	-	tissue inhibitor of metalloproteinase 3 [Source:MGI Symbol;Acc:MGI:98754]	4.39029	Stable
Top2a	-0.14298	1.40972e-10	1.15004e-09	protein_coding	-	topoisomerase (DNA) II alpha [Source:MGI Symbol;Acc:MGI:98790]	8.93929	Stable
Tspo	-0.373332	0.00324611	0.00852793	protein_coding	-	translocator protein [Source:MGI Symbol;Acc:MGI:88222]	2.06916	Stable
Txnip	0.495693	7.15663e-72	1.10928e-69	protein_coding	-	thioredoxin interacting protein [Source:MGI Symbol;Acc:MGI:1889549]	68.955	Stable
Vdac2	0.152311	0.000446656	0.00147302	protein_coding	-	voltage-dependent anion channel 2 [Source:MGI Symbol;Acc:MGI:106915]	2.83179	Stable
Wee1	-0.22139	1.62038e-06	8.37197e-06	protein_coding	-	WEE 1 homolog 1 (S. pombe) [Source:MGI Symbol;Acc:MGI:103075]	5.07717	Stable
Xiap	0.103003	0.000692573	0.00219079	protein_coding	-	X-linked inhibitor of apoptosis [Source:MGI Symbol;Acc:MGI:107572]	2.6594	Stable
Cdkn1a	2.31757	2.6338e-50	1.36079e-48	protein_coding	-	cyclin-dependent kinase inhibitor 1A (P21) [Source:MGI Symbol;Acc:MGI:104556]	47.8662	Up-regulated
Ifitm3	0.604223	0.000297329	0.00100187	protein_coding	-	interferon induced transmembrane protein 3 [Source:MGI Symbol;Acc:MGI:1913391]	2.99919	Up-regulated
Lum	0.641961	1.16816e-12	1.13166e-11	protein_coding	-	lumican [Source:MGI Symbol;Acc:MGI:109347]	10.9463	Up-regulated
Tnfsf10	1.05127	0.00318301	0.00850632	protein_coding	-	tumor necrosis factor (ligand) superfamily, member 10 [Source:MGI Symbol;Acc:MGI:107414]	2.07026	Up-regulated

### Sheet: Cyclophosphamide_24h_vs_16h
genes	logFC	p	FDR	gene_biotype	tf_family	gene_description	log10p	Status
Add1	0.04826	0.182416	0.289713	protein_coding	-	adducin 1 (alpha) [Source:MGI Symbol;Acc:MGI:87918]	0.538031	Stable
Aifm3	-0.965501	5.73401e-06	2.23626e-05	protein_coding	-	apoptosis-inducing factor, mitochondrion-associated 3 [Source:MGI Symbol;Acc:MGI:1919418]	4.65048	Down-regulated
Ank	-0.173587	0.133527	0.229372	protein_coding	-	progressive ankylosis [Source:MGI Symbol;Acc:MGI:3045421]	0.639459	Stable
Anxa1	-0.405575	2.32303e-06	1.02026e-05	protein_coding	-	annexin A1 [Source:MGI Symbol;Acc:MGI:96819]	4.99129	Stable
App	0.150934	3.93656e-09	2.45641e-08	protein_coding	-	amyloid beta (A4) precursor protein [Source:MGI Symbol;Acc:MGI:88059]	7.6097	Stable
Atf3	-0.248048	0.352584	0.486753	protein_coding	TF_bZIP	activating transcription factor 3 [Source:MGI Symbol;Acc:MGI:109384]	0.312691	Stable
Avpr1a	-0.753898	0.00325941	0.00833553	protein_coding	-	arginine vasopressin receptor 1A [Source:MGI Symbol;Acc:MGI:1859216]	2.07907	Down-regulated
Bax	-0.195484	0.119816	0.214843	protein_coding	-	BCL2-associated X protein [Source:MGI Symbol;Acc:MGI:99702]	0.667878	Stable
Bcap31	-0.0329138	0.673625	0.802179	protein_coding	-	B cell receptor associated protein 31 [Source:MGI Symbol;Acc:MGI:1350933]	0.0957287	Stable
Bcl10	-0.221228	0.0302473	0.0637646	protein_coding	-	B cell leukemia/lymphoma 10 [Source:MGI Symbol;Acc:MGI:1337994]	1.19542	Stable
Bcl2l1	0.0843684	0.231588	0.349113	protein_coding	-	BCL2-like 1 [Source:MGI Symbol;Acc:MGI:88139]	0.457033	Stable
Bcl2l10	2.45002	0.21875	0.334559	protein_coding	-	Bcl2-like 10 [Source:MGI Symbol;Acc:MGI:1330841]	0.475528	Stable
Bcl2l11	0.372641	2.35445e-06	1.02026e-05	protein_coding	-	BCL2-like 11 (apoptosis facilitator) [Source:MGI Symbol;Acc:MGI:1197519]	4.99129	Stable
Bcl2l2	0.375661	4.89902e-06	1.95961e-05	protein_coding	-	BCL2-like 2 [Source:MGI Symbol;Acc:MGI:108052]	4.70783	Stable
Ccnd1	-0.62009	3.61292e-06	1.4832e-05	protein_coding	-	cyclin D1 [Source:MGI Symbol;Acc:MGI:88313]	4.8288	Down-regulated
Bid	0.130301	0.394168	0.525557	protein_coding	-	BH3 interacting domain death agonist [Source:MGI Symbol;Acc:MGI:108093]	0.27938	Stable
Bik	0.41328	0.281979	0.407303	protein_coding	-	BCL2-interacting killer [Source:MGI Symbol;Acc:MGI:1206591]	0.390083	Stable
Birc3	-0.0704617	0.58213	0.726952	protein_coding	-	baculoviral IAP repeat-containing 3 [Source:MGI Symbol;Acc:MGI:1197007]	0.138494	Stable
Bmf	-0.0855476	0.509037	0.661748	protein_coding	-	BCL2 modifying factor [Source:MGI Symbol;Acc:MGI:2176433]	0.179307	Stable
Bmp2	0.476929	0.114468	0.20764	protein_coding	-	bone morphogenetic protein 2 [Source:MGI Symbol;Acc:MGI:88177]	0.682689	Stable
Bnip3l	-0.225354	1.47026e-08	8.19146e-08	protein_coding	-	BCL2/adenovirus E1B interacting protein 3-like [Source:MGI Symbol;Acc:MGI:1332659]	7.08664	Stable
Brca1	0.0136138	0.830974	0.925943	protein_coding	-	breast cancer 1, early onset [Source:MGI Symbol;Acc:MGI:104537]	0.0334159	Stable
Btg2	0.143602	0.0553004	0.110601	protein_coding	-	BTG anti-proliferation factor 2 [Source:MGI Symbol;Acc:MGI:108384]	0.956242	Stable
Btg3	-0.0527944	0.598464	0.733649	protein_coding	-	BTG anti-proliferation factor 3 [Source:MGI Symbol;Acc:MGI:109532]	0.134511	Stable
Casp1	-1.79147	0.145996	0.241783	protein_coding	-	caspase 1 [Source:MGI Symbol;Acc:MGI:96544]	0.616575	Stable
Casp2	0.152128	0.00358363	0.00887374	protein_coding	-	caspase 2 [Source:MGI Symbol;Acc:MGI:97295]	2.05189	Stable
Casp3	-0.0472046	0.703255	0.83112	protein_coding	-	caspase 3 [Source:MGI Symbol;Acc:MGI:107739]	0.0803365	Stable
Casp4	-0.242254	0.855536	0.94655	protein_coding	-	caspase 4, apoptosis-related cysteine peptidase [Source:MGI Symbol;Acc:MGI:107700]	0.0238565	Stable
Casp6	-0.0324777	0.79641	0.905825	protein_coding	-	caspase 6 [Source:MGI Symbol;Acc:MGI:1312921]	0.0429558	Stable
Casp7	0.0107953	0.948076	1	protein_coding	-	caspase 7 [Source:MGI Symbol;Acc:MGI:109383]	0	Stable
Casp8	0.0196725	0.871277	0.957177	protein_coding	-	caspase 8 [Source:MGI Symbol;Acc:MGI:1261423]	0.0190077	Stable
Casp9	0.171978	0.0563136	0.111202	protein_coding	-	caspase 9 [Source:MGI Symbol;Acc:MGI:1277950]	0.953889	Stable
Cav1	-0.453771	9.69556e-20	1.37501e-18	protein_coding	-	caveolin 1, caveolae protein [Source:MGI Symbol;Acc:MGI:102709]	17.8617	Stable
Ccna1	0.102179	1	1	protein_coding	-	cyclin A1 [Source:MGI Symbol;Acc:MGI:108042]	0	Stable
Cd38	-0.638447	0.013712	0.0304375	protein_coding	-	CD38 antigen [Source:MGI Symbol;Acc:MGI:107474]	1.51659	Down-regulated
Ccnd2	0.409167	3.27036e-61	8.50295e-60	protein_coding	-	cyclin D2 [Source:MGI Symbol;Acc:MGI:88314]	59.0704	Stable
Cd14	-0.378115	0.557197	0.712482	protein_coding	-	CD14 antigen [Source:MGI Symbol;Acc:MGI:88318]	0.147226	Stable
Cd2	-0.351327	1	1	protein_coding	-	CD2 antigen [Source:MGI Symbol;Acc:MGI:88320]	0	Stable
Gadd45a	-1.11094	1.41332e-06	6.48466e-06	protein_coding	-	growth arrest and DNA-damage-inducible 45 alpha [Source:MGI Symbol;Acc:MGI:107799]	5.18811	Down-regulated
Gpx4	-0.611508	1.2146e-16	1.18423e-15	protein_coding	-	glutathione peroxidase 4 [Source:MGI Symbol;Acc:MGI:104767]	14.9266	Down-regulated
Cdc25b	0.152951	0.258272	0.380099	protein_coding	-	cell division cycle 25B [Source:MGI Symbol;Acc:MGI:99701]	0.420103	Stable
Cdk2	-0.327073	9.30989e-07	4.40104e-06	protein_coding	-	cyclin-dependent kinase 2 [Source:MGI Symbol;Acc:MGI:104772]	5.35644	Stable
Cdkn1a	0.27912	0.0137049	0.0304375	protein_coding	-	cyclin-dependent kinase inhibitor 1A (P21) [Source:MGI Symbol;Acc:MGI:104556]	1.51659	Stable
Cdkn1b	0.0490982	0.565913	0.717743	protein_coding	-	cyclin-dependent kinase inhibitor 1B [Source:MGI Symbol;Acc:MGI:104565]	0.144031	Stable
Cflar	0.42372	5.05758e-18	5.63559e-17	protein_coding	-	CASP8 and FADD-like apoptosis regulator [Source:MGI Symbol;Acc:MGI:1336166]	16.2491	Stable
Clu	0.13932	1.44119e-15	1.24903e-14	protein_coding	-	clusterin [Source:MGI Symbol;Acc:MGI:88423]	13.9034	Stable
Il18	-1.37089	0.013853	0.0304375	protein_coding	-	interleukin 18 [Source:MGI Symbol;Acc:MGI:107936]	1.51659	Down-regulated
Cth	-0.246957	0.367297	0.498246	protein_coding	-	cystathionase (cystathionine gamma-lyase) [Source:MGI Symbol;Acc:MGI:1339968]	0.302556	Stable
Ctnnb1	-0.271531	2.47961e-55	5.52599e-54	protein_coding	-	catenin (cadherin associated protein), beta 1 [Source:MGI Symbol;Acc:MGI:88276]	53.2576	Stable
Cyld	0.49803	6.61598e-21	1.14677e-19	protein_coding	-	CYLD lysine 63 deubiquitinase [Source:MGI Symbol;Acc:MGI:1921506]	18.9405	Stable
Dap	-0.110854	0.380762	0.512059	protein_coding	-	death-associated protein [Source:MGI Symbol;Acc:MGI:1918190]	0.29068	Stable
Dap3	-0.0174786	0.814228	0.91381	protein_coding	-	death associated protein 3 [Source:MGI Symbol;Acc:MGI:1929538]	0.0391441	Stable
Dcn	-0.116347	2.05296e-05	7.44794e-05	protein_coding	-	decorin [Source:MGI Symbol;Acc:MGI:94872]	4.12796	Stable
Ddit3	0.541798	0.0617086	0.120332	protein_coding	-	DNA-damage inducible transcript 3 [Source:MGI Symbol;Acc:MGI:109247]	0.91962	Stable
Ddit3	0.541798	0.0617086	0.120332	protein_coding	TF_bZIP	DNA-damage inducible transcript 3 [Source:MGI Symbol;Acc:MGI:109247]	0.91962	Stable
Dffa	0.318384	0.0925806	0.17428	protein_coding	-	DNA fragmentation factor, alpha subunit [Source:MGI Symbol;Acc:MGI:1196227]	0.758751	Stable
Diablo	0.512585	0.000440453	0.00137421	protein_coding	-	diablo, IAP-binding mitochondrial protein [Source:MGI Symbol;Acc:MGI:1913843]	2.86195	Stable
Dnaja1	0.0637636	0.0927261	0.17428	protein_coding	-	DnaJ heat shock protein family (Hsp40) member A1 [Source:MGI Symbol;Acc:MGI:1270129]	0.758751	Stable
Dnajc3	0.0540839	0.335566	0.473318	protein_coding	-	DnaJ heat shock protein family (Hsp40) member C3 [Source:MGI Symbol;Acc:MGI:107373]	0.324847	Stable
Dnm1l	0.365671	3.91168e-24	7.62777e-23	protein_coding	-	dynamin 1-like [Source:MGI Symbol;Acc:MGI:1921256]	22.1176	Stable
Timp1	-0.790461	0.00390512	0.00951873	protein_coding	-	tissue inhibitor of metalloproteinase 1 [Source:MGI Symbol;Acc:MGI:98752]	2.02142	Down-regulated
Ebp	-0.429135	0.0047752	0.0114605	protein_coding	-	phenylalkylamine Ca2+ antagonist (emopamil) binding protein [Source:MGI Symbol;Acc:MGI:107822]	1.9408	Stable
Egr3	0.540834	0.336784	0.473318	protein_coding	zf-C2H2	early growth response 3 [Source:MGI Symbol;Acc:MGI:1306780]	0.324847	Stable
Emp1	-0.138154	0.0517216	0.104787	protein_coding	-	epithelial membrane protein 1 [Source:MGI Symbol;Acc:MGI:107941]	0.979694	Stable
Eno2	0.163048	0.801306	0.905825	protein_coding	-	enolase 2, gamma neuronal [Source:MGI Symbol;Acc:MGI:95394]	0.0429558	Stable
Erbb2	0.218941	0.00319436	0.00830535	protein_coding	-	erb-b2 receptor tyrosine kinase 2 [Source:MGI Symbol;Acc:MGI:95410]	2.08064	Stable
Erbb3	-0.291832	0.000964221	0.00283808	protein_coding	-	erb-b2 receptor tyrosine kinase 3 [Source:MGI Symbol;Acc:MGI:95411]	2.54697	Stable
Ereg	0.603392	0.753906	0.876905	protein_coding	-	epiregulin [Source:MGI Symbol;Acc:MGI:107508]	0.0570473	Stable
Etf1	-0.134142	0.000331046	0.0010759	protein_coding	-	eukaryotic translation termination factor 1 [Source:MGI Symbol;Acc:MGI:2385071]	2.96823	Stable
F2	-1.91536	0.0922852	0.17428	protein_coding	-	coagulation factor II [Source:MGI Symbol;Acc:MGI:88380]	0.758751	Stable
F2r	0.128503	0.145612	0.241783	protein_coding	-	coagulation factor II (thrombin) receptor [Source:MGI Symbol;Acc:MGI:101802]	0.616575	Stable
Tspo	-0.648006	0.000181417	0.000602149	protein_coding	-	translocator protein [Source:MGI Symbol;Acc:MGI:88222]	3.2203	Down-regulated
Fasl	0.0317008	1	1	protein_coding	-	Fas ligand (TNF superfamily, member 6) [Source:MGI Symbol;Acc:MGI:99255]	0	Stable
Fdxr	0.336449	4.92222e-05	0.000174515	protein_coding	-	ferredoxin reductase [Source:MGI Symbol;Acc:MGI:104724]	3.75817	Stable
Fez1	0.028768	0.950754	1	protein_coding	-	fasciculation and elongation protein zeta 1 (zygin I) [Source:MGI Symbol;Acc:MGI:2670976]	0	Stable
Bgn	0.596676	9.97042e-74	3.88846e-72	protein_coding	-	biglycan [Source:MGI Symbol;Acc:MGI:88158]	71.4102	Up-regulated
Gadd45b	-0.131033	0.601969	0.733649	protein_coding	-	growth arrest and DNA-damage-inducible 45 beta [Source:MGI Symbol;Acc:MGI:107776]	0.134511	Stable
Gch1	-0.174943	0.582494	0.726952	protein_coding	-	GTP cyclohydrolase 1 [Source:MGI Symbol;Acc:MGI:95675]	0.138494	Stable
Gna15	1.54812	0.21875	0.334559	protein_coding	-	guanine nucleotide binding protein, alpha 15 [Source:MGI Symbol;Acc:MGI:95770]	0.475528	Stable
Gpx1	-0.399509	1.91449e-07	9.63419e-07	protein_coding	-	glutathione peroxidase 1 [Source:MGI Symbol;Acc:MGI:104887]	6.01618	Stable
Cd44	0.848932	5.61012e-11	3.80512e-10	protein_coding	-	CD44 antigen [Source:MGI Symbol;Acc:MGI:88338]	9.41963	Up-regulated
Crebbp	0.688537	1.01139e-131	1.57777e-129	protein_coding	-	CREB binding protein [Source:MGI Symbol;Acc:MGI:1098280]	128.802	Up-regulated
Gsn	0.00761679	0.884221	0.964605	protein_coding	-	gelsolin [Source:MGI Symbol;Acc:MGI:95851]	0.0156507	Stable
Gsr	-0.172618	0.00252377	0.00677474	protein_coding	-	glutathione reductase [Source:MGI Symbol;Acc:MGI:95804]	2.16911	Stable
Gstm2	-0.0382134	0.176291	0.283519	protein_coding	-	glutathione S-transferase, mu 2 [Source:MGI Symbol;Acc:MGI:95861]	0.547417	Stable
Gucy2e	0.0867499	1	1	protein_coding	-	guanylate cyclase 2e [Source:MGI Symbol;Acc:MGI:105123]	0	Stable
H1f0	0.0291627	0.588905	0.72912	protein_coding	-	H1.0 linker histone [Source:MGI Symbol;Acc:MGI:95893]	0.137201	Stable
Hgf	0.48269	0.00188881	0.00535735	protein_coding	-	hepatocyte growth factor [Source:MGI Symbol;Acc:MGI:96079]	2.27105	Stable
Hmgb2	-0.456276	5.36419e-12	3.98483e-11	protein_coding	HMG	high mobility group box 2 [Source:MGI Symbol;Acc:MGI:96157]	10.3996	Stable
Hmox1	0.0367328	0.75886	0.876905	protein_coding	-	heme oxygenase 1 [Source:MGI Symbol;Acc:MGI:96163]	0.0570473	Stable
Hspb1	-0.206092	0.00176233	0.00509119	protein_coding	-	heat shock protein 1 [Source:MGI Symbol;Acc:MGI:96240]	2.29318	Stable
Ier3	-0.410037	0.281979	0.407303	protein_coding	-	immediate early response 3 [Source:MGI Symbol;Acc:MGI:104814]	0.390083	Stable
Ifitm3	-0.0659252	0.727788	0.853647	protein_coding	-	interferon induced transmembrane protein 3 [Source:MGI Symbol;Acc:MGI:1913391]	0.0687219	Stable
Ifngr1	0.250277	0.00937076	0.0214976	protein_coding	-	interferon gamma receptor 1 [Source:MGI Symbol;Acc:MGI:107655]	1.66761	Stable
Igf2r	0.210532	3.97943e-12	3.10395e-11	protein_coding	-	insulin-like growth factor 2 receptor [Source:MGI Symbol;Acc:MGI:96435]	10.5081	Stable
Igfbp6	0.00285654	1	1	protein_coding	-	insulin-like growth factor binding protein 6 [Source:MGI Symbol;Acc:MGI:96441]	0	Stable
Dpyd	0.930234	1.15771e-19	1.50502e-18	protein_coding	-	dihydropyrimidine dehydrogenase [Source:MGI Symbol;Acc:MGI:2139667]	17.8225	Up-regulated
Il1b	-0.902048	1	1	protein_coding	-	interleukin 1 beta [Source:MGI Symbol;Acc:MGI:96543]	0	Stable
Irf1	-0.0902575	0.473669	0.626206	protein_coding	IRF	interferon regulatory factor 1 [Source:MGI Symbol;Acc:MGI:96590]	0.203283	Stable
Isg20	-1.5063	0.34375	0.478795	protein_coding	-	interferon-stimulated protein [Source:MGI Symbol;Acc:MGI:1928895]	0.319851	Stable
Jun	0.194443	0.00251473	0.00677474	protein_coding	TF_bZIP	jun proto-oncogene [Source:MGI Symbol;Acc:MGI:96646]	2.16911	Stable
Krt18	-0.280544	0.643969	0.772763	protein_coding	-	keratin 18 [Source:MGI Symbol;Acc:MGI:96692]	0.111954	Stable
Lef1	0.264078	0.363363	0.497234	protein_coding	HMG	lymphoid enhancer binding factor 1 [Source:MGI Symbol;Acc:MGI:96770]	0.303439	Stable
Lgals3	-1.21366	0.133801	0.229372	protein_coding	-	lectin, galactose binding, soluble 3 [Source:MGI Symbol;Acc:MGI:96778]	0.639459	Stable
Lmna	0.0146638	0.890875	0.965115	protein_coding	-	lamin A [Source:MGI Symbol;Acc:MGI:96794]	0.015421	Stable
Lum	0.377158	1.08011e-05	4.01182e-05	protein_coding	-	lumican [Source:MGI Symbol;Acc:MGI:109347]	4.39666	Stable
Madd	-0.0208652	0.903335	0.971863	protein_coding	-	MAP-kinase activating death domain [Source:MGI Symbol;Acc:MGI:2444672]	0.0123948	Stable
Mcl1	-0.0288978	0.48394	0.634408	protein_coding	-	myeloid cell leukemia sequence 1 [Source:MGI Symbol;Acc:MGI:101769]	0.197631	Stable
Mgmt	0.364174	0.04308	0.0896064	protein_coding	-	O-6-methylguanine-DNA methyltransferase [Source:MGI Symbol;Acc:MGI:96977]	1.04766	Stable
Fas	0.937277	0.00543592	0.0128485	protein_coding	-	Fas (TNF receptor superfamily member 6) [Source:MGI Symbol;Acc:MGI:95484]	1.89115	Up-regulated
Nedd9	0.29361	7.91663e-15	6.49997e-14	protein_coding	-	neural precursor cell expressed, developmentally down-regulated gene 9 [Source:MGI Symbol;Acc:MGI:97302]	13.1871	Stable
Nefh	-0.470378	0.0956727	0.175588	protein_coding	-	neurofilament, heavy polypeptide [Source:MGI Symbol;Acc:MGI:97309]	0.755506	Stable
Pak1	0.174426	0.130092	0.228027	protein_coding	-	p21 (RAC1) activated kinase 1 [Source:MGI Symbol;Acc:MGI:1339975]	0.642014	Stable
Pdcd4	-0.0338292	0.55059	0.709852	protein_coding	-	programmed cell death 4 [Source:MGI Symbol;Acc:MGI:107490]	0.148832	Stable
Pdgfrb	0.488269	7.59209e-08	3.94789e-07	protein_coding	-	platelet derived growth factor receptor, beta polypeptide [Source:MGI Symbol;Acc:MGI:97531]	6.40364	Stable
Pea15a	-0.253401	0.000111472	0.000378035	protein_coding	-	proliferation and apoptosis adaptor protein 15A [Source:MGI Symbol;Acc:MGI:104799]	3.42247	Stable
Plat	-0.512294	7.21291e-08	3.88005e-07	protein_coding	-	plasminogen activator, tissue [Source:MGI Symbol;Acc:MGI:97610]	6.41116	Stable
Gpx3	1.59266	2.15174e-18	2.58208e-17	protein_coding	-	glutathione peroxidase 3 [Source:MGI Symbol;Acc:MGI:105102]	16.588	Up-regulated
Plppr4	-0.00530556	0.960721	1	protein_coding	-	phospholipid phosphatase related 4 [Source:MGI Symbol;Acc:MGI:106530]	0	Stable
Pmaip1	-0.284947	0.171499	0.278687	protein_coding	-	phorbol-12-myristate-13-acetate-induced protein 1 [Source:MGI Symbol;Acc:MGI:1930146]	0.554884	Stable
Ppp2r5b	0.1867	0.213523	0.333096	protein_coding	-	protein phosphatase 2, regulatory subunit B', beta [Source:MGI Symbol;Acc:MGI:2388480]	0.477431	Stable
Ppp3r1	-0.163233	0.000737203	0.00221161	protein_coding	-	protein phosphatase 3, regulatory subunit B, alpha isoform (calcineurin B, type I) [Source:MGI Symbol;Acc:MGI:107172]	2.65529	Stable
Ppt1	-0.124438	0.000102387	0.00035494	protein_coding	-	palmitoyl-protein thioesterase 1 [Source:MGI Symbol;Acc:MGI:1298204]	3.44984	Stable
Psen1	0.139866	0.0261404	0.0566375	protein_coding	-	presenilin 1 [Source:MGI Symbol;Acc:MGI:1202717]	1.2469	Stable
Psen2	0.214742	0.183857	0.289713	protein_coding	-	presenilin 2 [Source:MGI Symbol;Acc:MGI:109284]	0.538031	Stable
Mmp2	1.0218	6.03788e-117	4.70954e-115	protein_coding	-	matrix metallopeptidase 2 [Source:MGI Symbol;Acc:MGI:97009]	114.327	Up-regulated
Rara	0.529437	2.65725e-16	2.43842e-15	protein_coding	THR-like	retinoic acid receptor, alpha [Source:MGI Symbol;Acc:MGI:97856]	14.6129	Stable
Rela	-0.0230652	0.782663	0.897761	protein_coding	RHD	v-rel reticuloendotheliosis viral oncogene homolog A (avian) [Source:MGI Symbol;Acc:MGI:103290]	0.0468394	Stable
Retsat	-0.194241	0.138515	0.234874	protein_coding	-	retinol saturase (all trans retinol 13,14 reductase) [Source:MGI Symbol;Acc:MGI:1914692]	0.629166	Stable
Rhob	-0.281881	1.94242e-09	1.26257e-08	protein_coding	-	ras homolog family member B [Source:MGI Symbol;Acc:MGI:107949]	7.89874	Stable
Rhot2	-0.161143	0.232742	0.349113	protein_coding	-	ras homolog family member T2 [Source:MGI Symbol;Acc:MGI:2384892]	0.457033	Stable
Rnasel	0.19015	0.0484524	0.0994549	protein_coding	-	ribonuclease L (2', 5'-oligoisoadenylate synthetase-dependent) [Source:MGI Symbol;Acc:MGI:1098272]	1.00237	Stable
Rock1	0.520097	1.88368e-67	5.87708e-66	protein_coding	-	Rho-associated coiled-coil containing protein kinase 1 [Source:MGI Symbol;Acc:MGI:107927]	65.2308	Stable
Sat1	-0.352207	0.0033364	0.0083948	protein_coding	-	spermidine/spermine N1-acetyl transferase 1 [Source:MGI Symbol;Acc:MGI:98233]	2.07599	Stable
Satb1	0.318232	0.000482375	0.0014755	protein_coding	CUT	special AT-rich sequence binding protein 1 [Source:MGI Symbol;Acc:MGI:105084]	2.83106	Stable
Sc5d	-0.235725	0.0274285	0.0586144	protein_coding	-	sterol-C5-desaturase [Source:MGI Symbol;Acc:MGI:1353611]	1.232	Stable
Slc20a1	0.203181	0.00256224	0.00677474	protein_coding	-	solute carrier family 20, member 1 [Source:MGI Symbol;Acc:MGI:108392]	2.16911	Stable
Smad7	0.498075	3.85252e-20	6.00993e-19	protein_coding	MH1	SMAD family member 7 [Source:MGI Symbol;Acc:MGI:1100518]	18.2211	Stable
Sod1	-0.365729	1.84705e-11	1.30973e-10	protein_coding	-	superoxide dismutase 1, soluble [Source:MGI Symbol;Acc:MGI:98351]	9.88282	Stable
Sod2	-0.1104	0.127832	0.226611	protein_coding	-	superoxide dismutase 2, mitochondrial [Source:MGI Symbol;Acc:MGI:98352]	0.644719	Stable
Sptan1	0.0830872	7.64618e-06	2.90928e-05	protein_coding	-	spectrin alpha, non-erythrocytic 1 [Source:MGI Symbol;Acc:MGI:98386]	4.53621	Stable
Sqstm1	-0.233349	1.44674e-08	8.19146e-08	protein_coding	-	sequestosome 1 [Source:MGI Symbol;Acc:MGI:107931]	7.08664	Stable
Tap1	0.0242143	0.950565	1	protein_coding	-	transporter 1, ATP-binding cassette, sub-family B (MDR/TAP) [Source:MGI Symbol;Acc:MGI:98483]	0	Stable
Plcb2	1.28988	0.00219019	0.00610123	protein_coding	-	phospholipase C, beta 2 [Source:MGI Symbol;Acc:MGI:107465]	2.21458	Up-regulated
Tgfbr3	0.238165	2.17005e-07	1.0579e-06	protein_coding	-	transforming growth factor, beta receptor III [Source:MGI Symbol;Acc:MGI:104637]	5.97555	Stable
Ptk2	0.800545	2.87418e-113	1.49457e-111	protein_coding	-	PTK2 protein tyrosine kinase 2 [Source:MGI Symbol;Acc:MGI:95481]	110.825	Up-regulated
Timp2	0.251891	7.1037e-09	4.26222e-08	protein_coding	-	tissue inhibitor of metalloproteinase 2 [Source:MGI Symbol;Acc:MGI:98753]	7.37036	Stable
Timp3	0.0411584	0.244131	0.362709	protein_coding	-	tissue inhibitor of metalloproteinase 3 [Source:MGI Symbol;Acc:MGI:98754]	0.440441	Stable
Tnf	0.347441	1	1	protein_coding	-	tumor necrosis factor [Source:MGI Symbol;Acc:MGI:104798]	0	Stable
Tnfrsf12a	-0.37245	0.00766675	0.0178509	protein_coding	-	tumor necrosis factor receptor superfamily, member 12a [Source:MGI Symbol;Acc:MGI:1351484]	1.74834	Stable
Tnfsf10	-0.407889	0.301872	0.432038	protein_coding	-	tumor necrosis factor (ligand) superfamily, member 10 [Source:MGI Symbol;Acc:MGI:107414]	0.364478	Stable
Top2a	-0.230769	1.68913e-17	1.7567e-16	protein_coding	-	topoisomerase (DNA) II alpha [Source:MGI Symbol;Acc:MGI:98790]	15.7553	Stable
Tgfb2	0.60686	2.49777e-06	1.05311e-05	protein_coding	-	transforming growth factor, beta 2 [Source:MGI Symbol;Acc:MGI:98726]	4.97752	Up-regulated
Txnip	0.101979	0.000349933	0.00111407	protein_coding	-	thioredoxin interacting protein [Source:MGI Symbol;Acc:MGI:1889549]	2.95309	Stable
Vdac2	-0.0711505	0.14724	0.241783	protein_coding	-	voltage-dependent anion channel 2 [Source:MGI Symbol;Acc:MGI:106915]	0.616575	Stable
Wee1	0.0902126	0.0953384	0.175588	protein_coding	-	WEE 1 homolog 1 (S. pombe) [Source:MGI Symbol;Acc:MGI:103075]	0.755506	Stable
Xiap	0.0160036	0.643118	0.772763	protein_coding	-	X-linked inhibitor of apoptosis [Source:MGI Symbol;Acc:MGI:107572]	0.111954	Stable
