## Supplemental Table 5 for "Early gonadotoxic effects of cyclophosphamide on the prepubertal testis and the feasibility of reducing toxicity through combined antioxidant therapy"

### Sheet: Cyclophosphamide_vs_ctrl_16h
genes	logFC	p	FDR	gene_biotype	tf_family	gene_description	log10p	Status
Amh	-0.497385	3.93941e-28	2.83638e-27	protein_coding	-	anti-Mullerian hormone [Source:MGI Symbol;Acc:MGI:88006]	26.5472	Stable
Amhr2	0.0601085	0.0920544	0.12746	protein_coding	-	anti-Mullerian hormone type 2 receptor [Source:MGI Symbol;Acc:MGI:105062]	0.894626	Stable
Ar	0.158466	4.13895e-05	9.93348e-05	protein_coding	ESR-like	androgen receptor [Source:MGI Symbol;Acc:MGI:88064]	4.0029	Stable
Bcl6b	0.0823993	0.651204	0.710404	protein_coding	ZBTB	B cell CLL/lymphoma 6, member B [Source:MGI Symbol;Acc:MGI:1278332]	0.148494	Stable
Bmp4	-0.20755	0.426439	0.548279	protein_coding	-	bone morphogenetic protein 4 [Source:MGI Symbol;Acc:MGI:88180]	0.260998	Stable
Clu	0.174508	6.5376e-27	3.92256e-26	protein_coding	-	clusterin [Source:MGI Symbol;Acc:MGI:88423]	25.4064	Stable
Cyp11a1	-0.15125	0.012282	0.0210549	protein_coding	-	cytochrome P450, family 11, subfamily a, polypeptide 1 [Source:MGI Symbol;Acc:MGI:88582]	1.67665	Stable
Cyp17a1	0.0413583	0.369188	0.49225	protein_coding	-	cytochrome P450, family 17, subfamily a, polypeptide 1 [Source:MGI Symbol;Acc:MGI:88586]	0.307814	Stable
Cyp26b1	-0.206813	9.44414e-17	4.24986e-16	protein_coding	-	cytochrome P450, family 26, subfamily b, polypeptide 1 [Source:MGI Symbol;Acc:MGI:2176159]	15.3716	Stable
Dhh	0.112469	0.0159087	0.0249006	protein_coding	-	desert hedgehog [Source:MGI Symbol;Acc:MGI:94891]	1.60379	Stable
Kit	-0.686637	3.92507e-58	4.71009e-57	protein_coding	-	KIT proto-oncogene receptor tyrosine kinase [Source:MGI Symbol;Acc:MGI:96677]	56.327	Down-regulated
Etv5	-0.399435	2.89747e-07	8.72282e-07	protein_coding	ETS	ets variant 5 [Source:MGI Symbol;Acc:MGI:1096867]	6.05934	Stable
Foxo1	-0.0199484	0.639497	0.710404	protein_coding	Fork_head	forkhead box O1 [Source:MGI Symbol;Acc:MGI:1890077]	0.148494	Stable
Fshr	0.196463	0.0198786	0.0298179	protein_coding	-	follicle stimulating hormone receptor [Source:MGI Symbol;Acc:MGI:95583]	1.52552	Stable
Gata4	-0.135906	2.73561e-05	7.03444e-05	protein_coding	zf-GATA	GATA binding protein 4 [Source:MGI Symbol;Acc:MGI:95664]	4.15277	Stable
Gdnf	0.234883	0.0520986	0.075022	protein_coding	-	glial cell line derived neurotrophic factor [Source:MGI Symbol;Acc:MGI:107430]	1.12481	Stable
Gfra1	0.262022	0.00873596	0.0165523	protein_coding	-	glial cell line derived neurotrophic factor family receptor alpha 1 [Source:MGI Symbol;Acc:MGI:1100842]	1.78114	Stable
Hsd17b3	0.191013	0.0155612	0.0249006	protein_coding	-	hydroxysteroid (17-beta) dehydrogenase 3 [Source:MGI Symbol;Acc:MGI:107177]	1.60379	Stable
Hsd3b1	0.274265	3.08452e-14	1.23381e-13	protein_coding	-	hydroxy-delta-5-steroid dehydrogenase, 3 beta- and steroid delta-isomerase 1 [Source:MGI Symbol;Acc:MGI:96233]	12.9088	Stable
Id4	0.0474287	0.815281	0.838574	protein_coding	bHLH	inhibitor of DNA binding 4 [Source:MGI Symbol;Acc:MGI:99414]	0.0764585	Stable
Insl3	-0.0907951	0.770919	0.816267	protein_coding	-	insulin-like 3 [Source:MGI Symbol;Acc:MGI:108427]	0.0881677	Stable
Pou5f1	-0.958146	0.00133183	0.00282034	protein_coding	Pou	POU domain, class 5, transcription factor 1 [Source:MGI Symbol;Acc:MGI:101893]	2.5497	Down-regulated
Kitl	0.351528	2.33521e-65	4.20338e-64	protein_coding	-	kit ligand [Source:MGI Symbol;Acc:MGI:96974]	63.3764	Stable
Sohlh1	-0.911836	9.81352e-26	5.04695e-25	protein_coding	bHLH	spermatogenesis and oogenesis specific basic helix-loop-helix 1 [Source:MGI Symbol;Acc:MGI:2684956]	24.297	Down-regulated
Lin28a	-0.192958	0.00661844	0.0132369	protein_coding	CSD	lin-28 homolog A [Source:MGI Symbol;Acc:MGI:1890546]	1.87821	Stable
Mki67	-0.094055	0.00936387	0.016855	protein_coding	-	antigen identified by monoclonal antibody Ki 67 [Source:MGI Symbol;Acc:MGI:106035]	1.77327	Stable
Nanos2	-0.0557183	1	1	protein_coding	-	nanos C2HC-type zinc finger 2 [Source:MGI Symbol;Acc:MGI:2676627]	0	Stable
Nr5a1	-0.0221256	0.609988	0.708373	protein_coding	SF-like	nuclear receptor subfamily 5, group A, member 1 [Source:MGI Symbol;Acc:MGI:1346833]	0.149738	Stable
Erbb4	1.04996	6.53868e-86	2.35393e-84	protein_coding	-	erb-b2 receptor tyrosine kinase 4 [Source:MGI Symbol;Acc:MGI:104771]	83.6282	Up-regulated
Ret	-0.0484543	0.54968	0.661781	protein_coding	-	ret proto-oncogene [Source:MGI Symbol;Acc:MGI:97902]	0.179286	Stable
Scarb1	-0.167195	7.2477e-05	0.000163073	protein_coding	-	scavenger receptor class B, member 1 [Source:MGI Symbol;Acc:MGI:893578]	3.78762	Stable
Lhcgr	0.651292	5.88637e-14	2.11909e-13	protein_coding	-	luteinizing hormone/choriogonadotropin receptor [Source:MGI Symbol;Acc:MGI:96783]	12.6738	Up-regulated
Sox9	0.17023	9.79329e-07	2.71199e-06	protein_coding	HMG	SRY (sex determining region Y)-box 9 [Source:MGI Symbol;Acc:MGI:98371]	5.56671	Stable
Star	0.824596	1.76201e-35	1.58581e-34	protein_coding	-	steroidogenic acute regulatory protein [Source:MGI Symbol;Acc:MGI:102760]	33.7997	Up-regulated
Wnt4	-0.30231	0.551484	0.661781	protein_coding	-	wingless-type MMTV integration site family, member 4 [Source:MGI Symbol;Acc:MGI:98957]	0.179286	Stable
Zbtb16	-0.283067	2.90761e-07	8.72282e-07	protein_coding	ZBTB	zinc finger and BTB domain containing 16 [Source:MGI Symbol;Acc:MGI:103222]	6.05934	Stable

### Sheet: Cyclophosphamide_24h_vs_16h
genes	logFC	p	FDR	gene_biotype	tf_family	gene_description	log10p	Status
Amh	0.288169	6.48468e-08	1.66749e-07	protein_coding	-	anti-Mullerian hormone [Source:MGI Symbol;Acc:MGI:88006]	6.77794	Stable
Amhr2	-0.26918	1.2887e-10	3.8661e-10	protein_coding	-	anti-Mullerian hormone type 2 receptor [Source:MGI Symbol;Acc:MGI:105062]	9.41273	Stable
Ar	0.0182976	0.676493	0.737992	protein_coding	ESR-like	androgen receptor [Source:MGI Symbol;Acc:MGI:88064]	0.131948	Stable
Bcl6b	0.0756813	0.712518	0.747508	protein_coding	ZBTB	B cell CLL/lymphoma 6, member B [Source:MGI Symbol;Acc:MGI:1278332]	0.126384	Stable
Bmp4	0.460586	0.107782	0.149237	protein_coding	-	bone morphogenetic protein 4 [Source:MGI Symbol;Acc:MGI:88180]	0.826123	Stable
Clu	0.137395	3.48959e-15	1.39583e-14	protein_coding	-	clusterin [Source:MGI Symbol;Acc:MGI:88423]	13.8552	Stable
Cyp11a1	-0.377036	5.54538e-07	1.33089e-06	protein_coding	-	cytochrome P450, family 11, subfamily a, polypeptide 1 [Source:MGI Symbol;Acc:MGI:88582]	5.87586	Stable
Cyp17a1	-0.555494	6.22874e-23	3.73725e-22	protein_coding	-	cytochrome P450, family 17, subfamily a, polypeptide 1 [Source:MGI Symbol;Acc:MGI:88586]	21.4274	Stable
Cyp26b1	-0.0456596	0.124436	0.15999	protein_coding	-	cytochrome P450, family 26, subfamily b, polypeptide 1 [Source:MGI Symbol;Acc:MGI:2176159]	0.795908	Stable
Dhh	0.0241307	0.650691	0.732027	protein_coding	-	desert hedgehog [Source:MGI Symbol;Acc:MGI:94891]	0.135473	Stable
Erbb4	0.403496	3.48371e-17	1.79162e-16	protein_coding	-	erb-b2 receptor tyrosine kinase 4 [Source:MGI Symbol;Acc:MGI:104771]	15.7468	Stable
Etv5	0.382615	1.43936e-05	3.23857e-05	protein_coding	ETS	ets variant 5 [Source:MGI Symbol;Acc:MGI:1096867]	4.48965	Stable
Foxo1	0.111812	0.0159368	0.0239051	protein_coding	Fork_head	forkhead box O1 [Source:MGI Symbol;Acc:MGI:1890077]	1.62151	Stable
Hsd3b1	-0.648417	1.25565e-49	2.26018e-48	protein_coding	-	hydroxy-delta-5-steroid dehydrogenase, 3 beta- and steroid delta-isomerase 1 [Source:MGI Symbol;Acc:MGI:96233]	47.6459	Down-regulated
Gata4	0.384332	3.59049e-28	2.58515e-27	protein_coding	zf-GATA	GATA binding protein 4 [Source:MGI Symbol;Acc:MGI:95664]	26.5875	Stable
Insl3	-1.05151	0.0111414	0.0190996	protein_coding	-	insulin-like 3 [Source:MGI Symbol;Acc:MGI:108427]	1.71898	Down-regulated
Gfra1	0.259084	0.0133367	0.0218237	protein_coding	-	glial cell line derived neurotrophic factor family receptor alpha 1 [Source:MGI Symbol;Acc:MGI:1100842]	1.66107	Stable
Star	-0.923258	7.08503e-33	8.50204e-32	protein_coding	-	steroidogenic acute regulatory protein [Source:MGI Symbol;Acc:MGI:102760]	31.0705	Down-regulated
Fshr	0.595343	6.12052e-13	2.20339e-12	protein_coding	-	follicle stimulating hormone receptor [Source:MGI Symbol;Acc:MGI:95583]	11.6569	Up-regulated
Id4	-0.166689	0.425823	0.510988	protein_coding	bHLH	inhibitor of DNA binding 4 [Source:MGI Symbol;Acc:MGI:99414]	0.291589	Stable
Gdnf	0.780346	6.53126e-12	2.1375e-11	protein_coding	-	glial cell line derived neurotrophic factor [Source:MGI Symbol;Acc:MGI:107430]	10.6701	Up-regulated
Kit	-0.482112	1.05482e-15	4.74669e-15	protein_coding	-	KIT proto-oncogene receptor tyrosine kinase [Source:MGI Symbol;Acc:MGI:96677]	14.3236	Stable
Kitl	-0.0710348	0.00150729	0.00271312	protein_coding	-	kit ligand [Source:MGI Symbol;Acc:MGI:96974]	2.56653	Stable
Lhcgr	0.0146508	0.881662	0.881662	protein_coding	-	luteinizing hormone/choriogonadotropin receptor [Source:MGI Symbol;Acc:MGI:96783]	0.0546976	Stable
Lin28a	-0.316328	0.000377171	0.00071464	protein_coding	CSD	lin-28 homolog A [Source:MGI Symbol;Acc:MGI:1890546]	3.14591	Stable
Mki67	0.453606	1.11854e-32	1.00669e-31	protein_coding	-	antigen identified by monoclonal antibody Ki 67 [Source:MGI Symbol;Acc:MGI:106035]	30.9971	Stable
Nanos2	-1.03455	0.15159	0.18818	protein_coding	-	nanos C2HC-type zinc finger 2 [Source:MGI Symbol;Acc:MGI:2676627]	0.725426	Stable
Nr5a1	0.273766	2.13016e-09	5.89891e-09	protein_coding	SF-like	nuclear receptor subfamily 5, group A, member 1 [Source:MGI Symbol;Acc:MGI:1346833]	8.22923	Stable
Pou5f1	0.334882	0.442626	0.514017	protein_coding	Pou	POU domain, class 5, transcription factor 1 [Source:MGI Symbol;Acc:MGI:101893]	0.289022	Stable
Ret	0.0333468	0.726744	0.747508	protein_coding	-	ret proto-oncogene [Source:MGI Symbol;Acc:MGI:97902]	0.126384	Stable
Scarb1	-0.0786653	0.118264	0.157685	protein_coding	-	scavenger receptor class B, member 1 [Source:MGI Symbol;Acc:MGI:893578]	0.80221	Stable
Sohlh1	-0.515206	5.73133e-05	0.000114627	protein_coding	bHLH	spermatogenesis and oogenesis specific basic helix-loop-helix 1 [Source:MGI Symbol;Acc:MGI:2684956]	3.94071	Stable
Sox9	-0.0949982	0.0152424	0.0238576	protein_coding	HMG	SRY (sex determining region Y)-box 9 [Source:MGI Symbol;Acc:MGI:98371]	1.62237	Stable
Hsd17b3	1.09934	4.24723e-56	1.529e-54	protein_coding	-	hydroxysteroid (17-beta) dehydrogenase 3 [Source:MGI Symbol;Acc:MGI:107177]	53.8156	Up-regulated
Wnt4	1.64454	3.76061e-05	7.96365e-05	protein_coding	-	wingless-type MMTV integration site family, member 4 [Source:MGI Symbol;Acc:MGI:98957]	4.09889	Up-regulated
Zbtb16	-0.126864	0.0622679	0.0896658	protein_coding	ZBTB	zinc finger and BTB domain containing 16 [Source:MGI Symbol;Acc:MGI:103222]	1.04737	Stable
